# NSD2 is a requisite subunit of the AR/FOXA1 neo-enhanceosome in promoting prostate tumorigenesis

**DOI:** 10.1101/2024.02.22.581560

**Authors:** Abhijit Parolia, Sanjana Eyunni, Brijesh Kumar Verma, Eleanor Young, Lianchao Liu, James George, Shweta Aras, Chandan Kanta Das, Rahul Mannan, Reyaz ur Rasool, Jie Luo, Sandra E. Carson, Erick Mitchell-Velasquez, Yihan Liu, Lanbo Xiao, Prathibha R. Gajjala, Mustapha Jaber, Xiaoju Wang, Tongchen He, Yuanyuan Qiao, Matthew Pang, Yuping Zhang, Mohammed Alhusayan, Xuhong Cao, Omid Tavana, Caiyun Hou, Zhen Wang, Ke Ding, Arul M. Chinnaiyan, Irfan A. Asangani

## Abstract

The androgen receptor (AR) is a ligand-responsive transcription factor that binds at enhancers to drive terminal differentiation of the prostatic luminal epithelia. By contrast, in tumors originating from these cells, AR chromatin occupancy is extensively reprogrammed to drive hyper-proliferative, metastatic, or therapy-resistant phenotypes, the molecular mechanisms of which remain poorly understood. Here, we show that the tumor-specific enhancer circuitry of AR is critically reliant on the activity of Nuclear Receptor Binding SET Domain Protein 2 (NSD2), a histone 3 lysine 36 di-methyltransferase. NSD2 expression is abnormally gained in prostate cancer cells and its functional inhibition impairs AR trans-activation potential through partial off-loading from over 40,000 genomic sites, which is greater than 65% of the AR tumor cistrome. The NSD2-dependent AR sites distinctly harbor a chimeric AR-half motif juxtaposed to a FOXA1 element. Similar chimeric motifs of AR are absent at the NSD2-independent AR enhancers and instead contain the canonical palindromic motifs. Meta-analyses of AR cistromes from patient tumors uncovered chimeric AR motifs to exclusively participate in tumor-specific enhancer circuitries, with a minimal role in the physiological activity of AR. Accordingly, NSD2 inactivation attenuated hallmark cancer phenotypes that were fully reinstated upon exogenous NSD2 re-expression. Inactivation of NSD2 also engendered increased dependency on its paralog NSD1, which independently maintained AR and MYC hyper-transcriptional programs in cancer cells. Concordantly, a dual NSD1/2 PROTAC degrader, called LLC0150, was preferentially cytotoxic in AR-dependent prostate cancer as well as NSD2-altered hematologic malignancies. Altogether, we identify NSD2 as a novel subunit of the AR *neo*-enhanceosome that wires prostate cancer gene expression programs, positioning NSD1/2 as viable paralog co-targets in advanced prostate cancer.
