## Supplemental Table 1 for "NSD2 is a requisite subunit of the AR/FOXA1 neo-enhanceosome in promoting prostate tumorigenesis"

### Sheet: SupplementaryTable1_HOMER_Known
Motif Name	Consensus	P-value	Log P-value	q-value (Benjamini)	# of Target Sequences with Motif(of 1000)	% of Target Sequences with Motif	# of Background Sequences with Motif(of 49028)	% of Background Sequences with Motif
FOXA1:AR(Forkhead,NR)/LNCAP-AR-ChIP-Seq(GSE27824)/Homer	AGTAAACAAAAAAGAACAND	1e-233	-538.1	0	391	0.391	2441.6	0.0498
Foxa2(Forkhead)/Liver-Foxa2-ChIP-Seq(GSE25694)/Homer	CYTGTTTACWYW	1e-78	-181.7	0	635	0.635	16729	0.3416
FOXA1(Forkhead)/MCF7-FOXA1-ChIP-Seq(GSE26831)/Homer	WAAGTAAACA	1e-69	-160.1	0	751	0.751	23324.4	0.4762
FOXA1(Forkhead)/LNCAP-FOXA1-ChIP-Seq(GSE27824)/Homer	WAAGTAAACA	1e-66	-152.6	0	800	0.8	26373	0.5385
FOXM1(Forkhead)/MCF7-FOXM1-ChIP-Seq(GSE72977)/Homer	TRTTTACTTW	1e-65	-151.9	0	741	0.741	23164.6	0.473
Fox:Ebox(Forkhead,bHLH)/Panc1-Foxa2-ChIP-Seq(GSE47459)/Homer	NNNVCTGWGYAAACASN	1e-64	-149.5	0	629	0.629	17737.6	0.3622
ARE(NR)/LNCAP-AR-ChIP-Seq(GSE27824)/Homer	RGRACASNSTGTYCYB	1e-64	-148.9	0	236	0.236	3261.1	0.0666
Foxa3(Forkhead)/Liver-Foxa3-ChIP-Seq(GSE77670)/Homer	BSNTGTTTACWYWGN	1e-64	-148.2	0	382	0.382	7772.2	0.1587
GRE(NR),IR3/RAW264.7-GRE-ChIP-Seq(Unpublished)/Homer	VAGRACAKWCTGTYC	1e-54	-125	0	225	0.225	3420.7	0.0698
PGR(NR)/EndoStromal-PGR-ChIP-Seq(GSE69539)/Homer	AAGAACATWHTGTTC	1e-41	-96.02	0	236	0.236	4436.7	0.0906
PR(NR)/T47D-PR-ChIP-Seq(GSE31130)/Homer	VAGRACAKNCTGTBC	1e-38	-89.17	0	810	0.81	30283.2	0.6183
FOXK1(Forkhead)/HEK293-FOXK1-ChIP-Seq(GSE51673)/Homer	NVWTGTTTAC	1e-38	-88.71	0	657	0.657	22101.9	0.4513
FOXP1(Forkhead)/H9-FOXP1-ChIP-Seq(GSE31006)/Homer	NYYTGTTTACHN	1e-37	-86.95	0	374	0.374	9651.1	0.197
Foxf1(Forkhead)/Lung-Foxf1-ChIP-Seq(GSE77951)/Homer	WWATRTAAACAN	1e-33	-77.61	0	645	0.645	22178.1	0.4528
Foxo3(Forkhead)/U2OS-Foxo3-ChIP-Seq(E-MTAB-2701)/Homer	DGTAAACA	1e-32	-75.6	0	527	0.527	16703	0.341
GRE(NR),IR3/A549-GR-ChIP-Seq(GSE32465)/Homer	NRGVACABNVTGTYCY	1e-32	-75.56	0	124	0.124	1705.9	0.0348
FOXK2(Forkhead)/U2OS-FOXK2-ChIP-Seq(E-MTAB-2204)/Homer	SCHTGTTTACAT	1e-29	-68.48	0	438	0.438	13194.1	0.2694
FoxL2(Forkhead)/Ovary-FoxL2-ChIP-Seq(GSE60858)/Homer	WWTRTAAACAVG	1e-28	-66.56	0	596	0.596	20499.1	0.4185
FoxD3(forkhead)/ZebrafishEmbryo-Foxd3.biotin-ChIP-seq(GSE106676)/Homer	TGTTTAYTTAGC	1e-24	-55.85	0	562	0.562	19617.7	0.4005
Foxo1(Forkhead)/RAW-Foxo1-ChIP-Seq(Fan_et_al.)/Homer	CTGTTTAC	1e-23	-54.21	0	754	0.754	29488.1	0.6021
NF1-halfsite(CTF)/LNCaP-NF1-ChIP-Seq(Unpublished)/Homer	YTGCCAAG	1e-18	-41.46	0	603	0.603	22742.8	0.4643
AR-halfsite(NR)/LNCaP-AR-ChIP-Seq(GSE27824)/Homer	CCAGGAACAG	1e-15	-34.95	0	895	0.895	39214.1	0.8006
NF1:FOXA1(CTF,Forkhead)/LNCAP-FOXA1-ChIP-Seq(GSE27824)/Homer	WNTGTTTRYTTTGGCA	1e-12	-29.79	0	68	0.068	1192.2	0.0243
HOXB13(Homeobox)/ProstateTumor-HOXB13-ChIP-Seq(GSE56288)/Homer	TTTTATKRGG	1e-12	-28.15	0	590	0.59	23379.2	0.4773
ZNF341(Zf)/EBV-ZNF341-ChIP-Seq(GSE113194)/Homer	GGAACAGCCG	1e-09	-21.61	0	237	0.237	7899.6	0.1613
Unknown(Homeobox)/Limb-p300-ChIP-Seq/Homer	SSCMATWAAA	1e-08	-19.8	0	409	0.409	15697.9	0.3205
ETV1(ETS)/GIST48-ETV1-ChIP-Seq(GSE22441)/Homer	AACCGGAAGT	1e-08	-18.79	0	435	0.435	17029.5	0.3477
Elf4(ETS)/BMDM-Elf4-ChIP-Seq(GSE88699)/Homer	ACTTCCKGKT	1e-07	-17.72	0	351	0.351	13288.6	0.2713
CDX4(Homeobox)/ZebrafishEmbryos-Cdx4.Myc-ChIP-Seq(GSE48254)/Homer	NGYCATAAAWCH	1e-07	-16.66	0	521	0.521	21403.1	0.437
EHF(ETS)/LoVo-EHF-ChIP-Seq(GSE49402)/Homer	AVCAGGAAGT	1e-06	-15.94	0	472	0.472	19151.6	0.391
SPDEF(ETS)/VCaP-SPDEF-ChIP-Seq(SRA014231)/Homer	ASWTCCTGBT	1e-05	-13.06	0	355	0.355	14076.6	0.2874
ETV4(ETS)/HepG2-ETV4-ChIP-Seq(ENCODE)/Homer	ACCGGAAGTG	1e-05	-13.06	0	317	0.317	12336	0.2519
NF1(CTF)/LNCAP-NF1-ChIP-Seq(Unpublished)/Homer	CYTGGCABNSTGCCAR	1e-05	-13.02	0	152	0.152	5123.1	0.1046
GRHL2(CP2)/HBE-GRHL2-ChIP-Seq(GSE46194)/Homer	AAACYKGTTWDACMRGTTTB	1e-05	-12.15	0.0001	194	0.194	6990.2	0.1427
Cdx2(Homeobox)/mES-Cdx2-ChIP-Seq(GSE14586)/Homer	GYMATAAAAH	0.0001	-11.18	0.0002	445	0.445	18593	0.3796
ERG(ETS)/VCaP-ERG-ChIP-Seq(GSE14097)/Homer	ACAGGAAGTG	0.0001	-10.95	0.0002	499	0.499	21227.8	0.4334
ELF1(ETS)/Jurkat-ELF1-ChIP-Seq(SRA014231)/Homer	AVCCGGAAGT	0.0001	-9.292	0.0011	133	0.133	4702.7	0.096
Hoxd10(Homeobox)/ChickenMSG-Hoxd10.Flag-ChIP-Seq(GSE86088)/Homer	GGCMATGAAA	0.0001	-9.254	0.0011	531	0.531	23096.8	0.4716
ETS1(ETS)/Jurkat-ETS1-ChIP-Seq(GSE17954)/Homer	ACAGGAAGTG	0.001	-9.147	0.0012	333	0.333	13670.5	0.2791
ELF5(ETS)/T47D-ELF5-ChIP-Seq(GSE30407)/Homer	ACVAGGAAGT	0.001	-8.675	0.0019	281	0.281	11349.6	0.2317
AMYB(HTH)/Testes-AMYB-ChIP-Seq(GSE44588)/Homer	TGGCAGTTGG	0.001	-8.531	0.0021	504	0.504	21924.6	0.4476
Hoxd13(Homeobox)/ChickenMSG-Hoxd13.Flag-ChIP-Seq(GSE86088)/Homer	NCYAATAAAA	0.001	-8.489	0.0022	710	0.71	32185.5	0.6571
GABPA(ETS)/Jurkat-GABPa-ChIP-Seq(GSE17954)/Homer	RACCGGAAGT	0.001	-8.267	0.0026	273	0.273	11051.9	0.2256
BMYB(HTH)/Hela-BMYB-ChIP-Seq(GSE27030)/Homer	NHAACBGYYV	0.001	-7.926	0.0036	507	0.507	22195.6	0.4532
STAT4(Stat)/CD4-Stat4-ChIP-Seq(GSE22104)/Homer	NYTTCCWGGAAR	0.001	-7.655	0.0046	391	0.391	16676	0.3405
GATA(Zf),IR4/iTreg-Gata3-ChIP-Seq(GSE20898)/Homer	NAGATWNBNATCTNN	0.001	-7.602	0.0048	53	0.053	1596.1	0.0326
ETS(ETS)/Promoter/Homer	AACCGGAAGT	0.001	-7.366	0.0059	91	0.091	3145.5	0.0642
Tlx?(NR)/NPC-H3K4me1-ChIP-Seq(GSE16256)/Homer	CTGGCAGSCTGCCA	0.001	-7.336	0.006	143	0.143	5367.6	0.1096
ELF3(ETS)/PDAC-ELF3-ChIP-Seq(GSE64557)/Homer	ANCAGGAAGT	0.001	-7.154	0.007	284	0.284	11757.9	0.2401
Gata1(Zf)/K562-GATA1-ChIP-Seq(GSE18829)/Homer	SAGATAAGRV	0.01	-6.67	0.0112	267	0.267	11063.6	0.2259
Zic3(Zf)/mES-Zic3-ChIP-Seq(GSE37889)/Homer	GGCCYCCTGCTGDGH	0.01	-6.404	0.0143	140	0.14	5365.1	0.1095
Elk4(ETS)/Hela-Elk4-ChIP-Seq(GSE31477)/Homer	NRYTTCCGGY	0.01	-6.348	0.0148	128	0.128	4847.5	0.099
Etv2(ETS)/ES-ER71-ChIP-Seq(GSE59402)/Homer	NNAYTTCCTGHN	0.01	-6.34	0.0148	311	0.311	13177.1	0.269
Zic2(Zf)/ESC-Zic2-ChIP-Seq(SRP197560)/Homer	CHCAGCRGGRGG	0.01	-6.036	0.0195	111	0.111	4150.1	0.0847
Elk1(ETS)/Hela-Elk1-ChIP-Seq(GSE31477)/Homer	HACTTCCGGY	0.01	-5.954	0.0208	127	0.127	4859.1	0.0992
Gata2(Zf)/K562-GATA2-ChIP-Seq(GSE18829)/Homer	BBCTTATCTS	0.01	-5.721	0.0258	296	0.296	12608.4	0.2574
Gata6(Zf)/HUG1N-GATA6-ChIP-Seq(GSE51936)/Homer	YCTTATCTBN	0.01	-5.501	0.0315	410	0.41	18069	0.3689
Sox10(HMG)/SciaticNerve-Sox3-ChIP-Seq(GSE35132)/Homer	CCWTTGTYYB	0.01	-5.459	0.0323	585	0.585	26603.8	0.5432
ZFX(Zf)/mES-Zfx-ChIP-Seq(GSE11431)/Homer	AGGCCTRG	0.01	-5.25	0.0391	324	0.324	14035	0.2866
Sox21(HMG)/ESC-SOX21-ChIP-Seq(GSE110505)/Homer	BCCWTTGTBYKV	0.01	-5.162	0.042	641	0.641	29463	0.6016
GATA3(Zf),DR8/iTreg-Gata3-ChIP-Seq(GSE20898)/Homer	AGATSTNDNNDSAGATAASN	0.01	-4.973	0.05	43	0.043	1408.4	0.0288
Hoxa11(Homeobox)/ChickenMSG-Hoxa11.Flag-ChIP-Seq(GSE86088)/Homer	TTTTATGGCM	0.01	-4.954	0.0501	824	0.824	38817.2	0.7925
NF-E2(bZIP)/K562-NFE2-ChIP-Seq(GSE31477)/Homer	GATGACTCAGCA	0.01	-4.72	0.0622	24	0.024	686.8	0.014
Hand2(bHLH)/Mesoderm-Hand2-ChIP-Seq(GSE61475)/Homer	TGACANARRCCAGRC	0.01	-4.678	0.0639	171	0.171	7046.9	0.1439
ZNF189(Zf)/HEK293-ZNF189.GFP-ChIP-Seq(GSE58341)/Homer	TGGAACAGMA	0.01	-4.622	0.0666	279	0.279	12066.1	0.2464
Jun-AP1(bZIP)/K562-cJun-ChIP-Seq(GSE31477)/Homer	GATGASTCATCN	0.1	-4.513	0.0731	85	0.085	3229.2	0.0659
Stat3(Stat)/mES-Stat3-ChIP-Seq(GSE11431)/Homer	CTTCCGGGAA	0.1	-4.473	0.0749	165	0.165	6813.4	0.1391
Tcf3(HMG)/mES-Tcf3-ChIP-Seq(GSE11724)/Homer	ASWTCAAAGG	0.1	-4.46	0.0749	121	0.121	4827.8	0.0986
ETS:E-box(ETS,bHLH)/HPC7-Scl-ChIP-Seq(GSE22178)/Homer	AGGAARCAGCTG	0.1	-4.351	0.0823	38	0.038	1261.1	0.0257
Oct4:Sox17(POU,Homeobox,HMG)/F9-Sox17-ChIP-Seq(GSE44553)/Homer	CCATTGTATGCAAAT	0.1	-4.343	0.0823	90	0.09	3472.8	0.0709
NeuroD1(bHLH)/Islet-NeuroD1-ChIP-Seq(GSE30298)/Homer	GCCATCTGTT	0.1	-4.298	0.0842	261	0.261	11301.1	0.2307
EBF1(EBF)/Near-E2A-ChIP-Seq(GSE21512)/Homer	GTCCCCWGGGGA	0.1	-4.243	0.0877	244	0.244	10518.3	0.2148
NFE2L2(bZIP)/HepG2-NFE2L2-ChIP-Seq(Encode)/Homer	AWWWTGCTGAGTCAT	0.1	-4.18	0.0922	27	0.027	837.1	0.0171
MYB(HTH)/ERMYB-Myb-ChIPSeq(GSE22095)/Homer	GGCVGTTR	0.1	-4.101	0.0984	526	0.526	24088.2	0.4918
HIC1(Zf)/Treg-ZBTB29-ChIP-Seq(GSE99889)/Homer	TGCCAGCB	0.1	-4.07	0.1001	565	0.565	26013.5	0.5311
Bach1(bZIP)/K562-Bach1-ChIP-Seq(GSE31477)/Homer	AWWNTGCTGAGTCAT	0.1	-4.016	0.1043	25	0.025	771.1	0.0157
Sox9(HMG)/Limb-SOX9-ChIP-Seq(GSE73225)/Homer	AGGVNCCTTTGT	0.1	-3.963	0.1086	328	0.328	14561.3	0.2973
SCL(bHLH)/HPC7-Scl-ChIP-Seq(GSE13511)/Homer	AVCAGCTG	0.1	-3.958	0.1086	856	0.856	40717.3	0.8313
NeuroG2(bHLH)/Fibroblast-NeuroG2-ChIP-Seq(GSE75910)/Homer	ACCATCTGTT	0.1	-3.929	0.1095	473	0.473	21555.9	0.4401
LEF1(HMG)/H1-LEF1-ChIP-Seq(GSE64758)/Homer	CCTTTGATST	0.1	-3.908	0.1105	307	0.307	13578.7	0.2772
Gata4(Zf)/Heart-Gata4-ChIP-Seq(GSE35151)/Homer	NBWGATAAGR	0.1	-3.87	0.1133	426	0.426	19294.4	0.3939
Hoxc9(Homeobox)/Ainv15-Hoxc9-ChIP-Seq(GSE21812)/Homer	GGCCATAAATCA	0.1	-3.824	0.1172	273	0.273	11991.5	0.2448
Olig2(bHLH)/Neuron-Olig2-ChIP-Seq(GSE30882)/Homer	RCCATMTGTT	0.1	-3.782	0.1208	595	0.595	27585.3	0.5632
HIF2a(bHLH)/785_O-HIF2a-ChIP-Seq(GSE34871)/Homer	GCACGTACCC	0.1	-3.708	0.1285	100	0.1	4018.3	0.082
Smad4(MAD)/ESC-SMAD4-ChIP-Seq(GSE29422)/Homer	VBSYGTCTGG	0.1	-3.638	0.1361	408	0.408	18498.3	0.3777
Fosl2(bZIP)/3T3L1-Fosl2-ChIP-Seq(GSE56872)/Homer	NATGASTCABNN	0.1	-3.586	0.1418	111	0.111	4535.8	0.0926
ERE(NR),IR3/MCF7-ERa-ChIP-Seq(Unpublished)/Homer	VAGGTCACNSTGACC	0.1	-3.584	0.1418	87	0.087	3459.7	0.0706
Unknown-ESC-element(?)/mES-Nanog-ChIP-Seq(GSE11724)/Homer	CACAGCAGGGGG	0.1	-3.496	0.1516	157	0.157	6655.2	0.1359
Stat3+il21(Stat)/CD4-Stat3-ChIP-Seq(GSE19198)/Homer	SVYTTCCNGGAARB	0.1	-3.483	0.1519	239	0.239	10482.7	0.214
Hoxa13(Homeobox)/ChickenMSG-Hoxa13.Flag-ChIP-Seq(GSE86088)/Homer	CYHATAAAAN	0.1	-3.467	0.1525	845	0.845	40272.8	0.8223
ZKSCAN1(Zf)/HepG2-ZKSCAN1-ChIP-Seq(Encode)/Homer	GCACAYAGTAGGKCY	0.1	-3.465	0.1525	19	0.019	577.5	0.0118
Ets1-distal(ETS)/CD4+-PolII-ChIP-Seq(Barski_et_al.)/Homer	MACAGGAAGT	0.1	-3.417	0.1569	104	0.104	4251.9	0.0868
Hoxd11(Homeobox)/ChickenMSG-Hoxd11.Flag-ChIP-Seq(GSE86088)/Homer	VGCCATAAAA	0.1	-3.326	0.17	811	0.811	38567.7	0.7874
Phox2a(Homeobox)/Neuron-Phox2a-ChIP-Seq(GSE31456)/Homer	YTAATYNRATTA	0.1	-3.308	0.1712	259	0.259	11476.6	0.2343
Zfp57(Zf)/H1-ZFP57.HA-ChIP-Seq(GSE115387)/Homer	NANTGCSGCA	0.1	-3.293	0.172	50	0.05	1878.2	0.0383
TCF4(bHLH)/SHSY5Y-TCF4-ChIP-Seq(GSE96915)/Homer	SMCATCTGKH	0.1	-3.275	0.1734	464	0.464	21335.7	0.4356
Bach2(bZIP)/OCILy7-Bach2-ChIP-Seq(GSE44420)/Homer	TGCTGAGTCA	0.1	-3.155	0.1934	65	0.065	2553.7	0.0521
MafA(bZIP)/Islet-MafA-ChIP-Seq(GSE30298)/Homer	TGCTGACTCA	0.1	-3.132	0.1959	231	0.231	10206	0.2084
Sox2(HMG)/mES-Sox2-ChIP-Seq(GSE11431)/Homer	BCCATTGTTC	0.1	-3.058	0.2089	358	0.358	16283.4	0.3325
MafB(bZIP)/BMM-Mafb-ChIP-Seq(GSE75722)/Homer	WNTGCTGASTCAGCANWTTY	0.1	-2.971	0.2254	159	0.159	6875.5	0.1404
Arnt:Ahr(bHLH)/MCF7-Arnt-ChIP-Seq(Lo_et_al.)/Homer	TBGCACGCAA	0.1	-2.97	0.2254	167	0.167	7248.9	0.148
Myf5(bHLH)/GM-Myf5-ChIP-Seq(GSE24852)/Homer	BAACAGCTGT	0.1	-2.902	0.2369	200	0.2	8812.1	0.1799
RXR(NR),DR1/3T3L1-RXR-ChIP-Seq(GSE13511)/Homer	TAGGGCAAAGGTCA	0.1	-2.887	0.2381	317	0.317	14374.6	0.2935
ZNF711(Zf)/SHSY5Y-ZNF711-ChIP-Seq(GSE20673)/Homer	AGGCCTAG	0.1	-2.825	0.2509	433	0.433	19993.7	0.4082
Fra1(bZIP)/BT549-Fra1-ChIP-Seq(GSE46166)/Homer	NNATGASTCATH	0.1	-2.776	0.2609	208	0.208	9226.8	0.1884
Sox3(HMG)/NPC-Sox3-ChIP-Seq(GSE33059)/Homer	CCWTTGTY	0.1	-2.748	0.2658	612	0.612	28792.8	0.5879
VDR(NR),DR3/GM10855-VDR+vitD-ChIP-Seq(GSE22484)/Homer	ARAGGTCANWGAGTTCANNN	0.1	-2.731	0.2679	69	0.069	2802.6	0.0572
Tcf21(bHLH)/ArterySmoothMuscle-Tcf21-ChIP-Seq(GSE61369)/Homer	NAACAGCTGG	0.1	-2.711	0.2707	265	0.265	11951	0.244
HIF-1a(bHLH)/MCF7-HIF1a-ChIP-Seq(GSE28352)/Homer	TACGTGCV	0.1	-2.703	0.2707	70	0.07	2852.3	0.0582
Zic(Zf)/Cerebellum-ZIC1.2-ChIP-Seq(GSE60731)/Homer	CCTGCTGAGH	0.1	-2.691	0.2713	224	0.224	10009.7	0.2044
GATA3(Zf),DR4/iTreg-Gata3-ChIP-Seq(GSE20898)/Homer	AGATGKDGAGATAAG	0.1	-2.658	0.2778	55	0.055	2189.1	0.0447
Fra2(bZIP)/Striatum-Fra2-ChIP-Seq(GSE43429)/Homer	GGATGACTCATC	0.1	-2.658	0.2778	168	0.168	7380.2	0.1507
STAT6(Stat)/Macrophage-Stat6-ChIP-Seq(GSE38377)/Homer	TTCCKNAGAA	0.1	-2.65	0.2778	224	0.224	10022.2	0.2046
RORa(NR)/Liver-Rora-ChIP-Seq(GSE101115)/Homer	AAWCTAGGTCARDNN	0.1	-2.649	0.2778	65	0.065	2637.5	0.0539
SF1(NR)/H295R-Nr5a1-ChIP-Seq(GSE44220)/Homer	CAAGGHCANV	0.1	-2.626	0.2778	154	0.154	6734.9	0.1375
Pknox1(Homeobox)/ES-Prep1-ChIP-Seq(GSE63282)/Homer	SCTGTCAVTCAV	0.1	-2.575	0.289	78	0.078	3238.8	0.0661
BATF(bZIP)/Th17-BATF-ChIP-Seq(GSE39756)/Homer	DATGASTCAT	0.1	-2.554	0.2926	239	0.239	10766.4	0.2198
Atf3(bZIP)/GBM-ATF3-ChIP-Seq(GSE33912)/Homer	DATGASTCATHN	0.1	-2.5	0.306	242	0.242	10928	0.2231
Nr5a2(NR)/Pancreas-LRH1-ChIP-Seq(GSE34295)/Homer	BTCAAGGTCA	0.1	-2.478	0.3102	218	0.218	9794.6	0.2
PSE(SNAPc)/K562-mStart-Seq/Homer	WAVTCACCMTAASYDAAAAG	0.1	-2.478	0.3102	272	0.272	12366.5	0.2525
PRDM15(Zf)/ESC-Prdm15-ChIP-Seq(GSE73694)/Homer	YCCDNTCCAGGTTTT	0.1	-2.456	0.312	352	0.352	16217.8	0.3311
CArG(MADS)/PUER-Srf-ChIP-Seq(Sullivan_et_al.)/Homer	CCATATATGGNM	0.1	-2.409	0.3243	136	0.136	5953.1	0.1215
Fos(bZIP)/TSC-Fos-ChIP-Seq(GSE110950)/Homer	NDATGASTCAYN	0.1	-2.378	0.3319	220	0.22	9923.4	0.2026
Pbx3(Homeobox)/GM12878-PBX3-ChIP-Seq(GSE32465)/Homer	SCTGTCAMTCAN	0.1	-2.335	0.3436	80	0.08	3379.1	0.069
EWS:ERG-fusion(ETS)/CADO_ES1-EWS:ERG-ChIP-Seq(SRA014231)/Homer	ATTTCCTGTN	0.1	-2.329	0.3436	285	0.285	13044.9	0.2663
CTCF-SatelliteElement(Zf?)/CD4+-CTCF-ChIP-Seq(Barski_et_al.)/Homer	TGCAGTTCCMVNWRTGGCCA	0.1	-2.314	0.3451	6	0.006	154.7	0.0032
p63(p53)/Keratinocyte-p63-ChIP-Seq(GSE17611)/Homer	NNDRCATGYCYNRRCATGYH	1	-2.294	0.3495	120	0.12	5238.7	0.107
CRE(bZIP)/Promoter/Homer	CSGTGACGTCAC	1	-2.284	0.3501	50	0.05	2028.3	0.0414
Atoh1(bHLH)/Cerebellum-Atoh1-ChIP-Seq(GSE22111)/Homer	VNRVCAGCTGGY	1	-2.237	0.3641	308	0.308	14185.6	0.2896
JunB(bZIP)/DendriticCells-Junb-ChIP-Seq(GSE36099)/Homer	RATGASTCAT	1	-2.235	0.3641	195	0.195	8786	0.1794
Ap4(bHLH)/AML-Tfap4-ChIP-Seq(GSE45738)/Homer	NAHCAGCTGD	1	-2.211	0.368	318	0.318	14677.4	0.2997
PU.1(ETS)/ThioMac-PU.1-ChIP-Seq(GSE21512)/Homer	AGAGGAAGTG	1	-2.175	0.3785	165	0.165	7385.2	0.1508
NFIL3(bZIP)/HepG2-NFIL3-ChIP-Seq(Encode)/Homer	VTTACGTAAYNNNNN	1	-2.143	0.3882	315	0.315	14561.6	0.2973
ZNF7(Zf)/HepG2-ZNF7.Flag-ChIP-Seq(Encode)/Homer	CTGCCWVCTTTTRTA	1	-2.141	0.3882	246	0.246	11249.6	0.2297
NFkB-p65-Rel(RHD)/ThioMac-LPS-Expression(GSE23622)/Homer	GGAAATTCCC	1	-2.134	0.3882	22	0.022	816.6	0.0167
GATA(Zf),IR3/iTreg-Gata3-ChIP-Seq(GSE20898)/Homer	NNNNNBAGATAWYATCTVHN	1	-2.125	0.3882	98	0.098	4259.3	0.087
GATA:SCL(Zf,bHLH)/Ter119-SCL-ChIP-Seq(GSE18720)/Homer	CRGCTGBNGNSNNSAGATAA	1	-2.084	0.3996	46	0.046	1883.5	0.0385
EBF2(EBF)/BrownAdipose-EBF2-ChIP-Seq(GSE97114)/Homer	NABTCCCWDGGGAVH	1	-2.072	0.4014	251	0.251	11515.4	0.2351
PPARa(NR),DR1/Liver-Ppara-ChIP-Seq(GSE47954)/Homer	VNAGGKCAAAGGTCA	1	-2.049	0.4081	327	0.327	15180.8	0.3099
Egr2(Zf)/Thymocytes-Egr2-ChIP-Seq(GSE34254)/Homer	NGCGTGGGCGGR	1	-2.04	0.4088	25	0.025	957.9	0.0196
MyoG(bHLH)/C2C12-MyoG-ChIP-Seq(GSE36024)/Homer	AACAGCTG	1	-2.031	0.4094	272	0.272	12539.5	0.256
AP-1(bZIP)/ThioMac-PU.1-ChIP-Seq(GSE21512)/Homer	VTGACTCATC	1	-2.021	0.4105	260	0.26	11968	0.2444
ZNF382(Zf)/HEK293-ZNF382.GFP-ChIP-Seq(GSE58341)/Homer	GNCTGTASTRNTGBCTCHTT	1	-2.02	0.4105	13	0.013	447.6	0.0091
PRDM14(Zf)/H1-PRDM14-ChIP-Seq(GSE22767)/Homer	RGGTCTCTAACY	1	-2.019	0.4105	109	0.109	4800.6	0.098
ZNF467(Zf)/HEK293-ZNF467.GFP-ChIP-Seq(GSE58341)/Homer	TGGGGAAGGGCM	1	-2.019	0.4105	189	0.189	8576.7	0.1751
PU.1:IRF8(ETS:IRF)/pDC-Irf8-ChIP-Seq(GSE66899)/Homer	GGAAGTGAAAST	1	-1.991	0.4114	81	0.081	3504.8	0.0716
TATA-Box(TBP)/Promoter/Homer	CCTTTTAWAGSC	1	-1.989	0.4114	506	0.506	23911.7	0.4882
EWS:FLI1-fusion(ETS)/SK_N_MC-EWS:FLI1-ChIP-Seq(SRA014231)/Homer	VACAGGAAAT	1	-1.973	0.4133	175	0.175	7927.5	0.1619
Fli1(ETS)/CD8-FLI-ChIP-Seq(GSE20898)/Homer	NRYTTCCGGH	1	-1.972	0.4133	292	0.292	13526.3	0.2762
Sox15(HMG)/CPA-Sox15-ChIP-Seq(GSE62909)/Homer	RAACAATGGN	1	-1.933	0.4245	444	0.444	20910.1	0.4269
HNF4a(NR),DR1/HepG2-HNF4a-ChIP-Seq(GSE25021)/Homer	CARRGKBCAAAGTYCA	1	-1.923	0.4261	152	0.152	6854	0.1399
Tbox:Smad(T-box,MAD)/ESCd5-Smad2_3-ChIP-Seq(GSE29422)/Homer	AGGTGHCAGACA	1	-1.875	0.4438	66	0.066	2838.2	0.0579
DLX5(Homeobox)/BasalGanglia-Dlx5-ChIP-seq(GSE124936)/Homer	SSTAATTA	1	-1.875	0.4438	385	0.385	18068.6	0.3689
Nrf2(bZIP)/Lymphoblast-Nrf2-ChIP-Seq(GSE37589)/Homer	HTGCTGAGTCAT	1	-1.856	0.4464	17	0.017	633	0.0129
Sox6(HMG)/Myotubes-Sox6-ChIP-Seq(GSE32627)/Homer	CCATTGTTNY	1	-1.841	0.4504	587	0.587	27959.7	0.5709
Sox7(HMG)/ESC-Sox7-ChIP-Seq(GSE133899)/Homer	VVRRAACAATGG	1	-1.84	0.4504	116	0.116	5181.1	0.1058
HNF1b(Homeobox)/PDAC-HNF1B-ChIP-Seq(GSE64557)/Homer	GTTAATNATTAA	1	-1.835	0.4504	99	0.099	4384.1	0.0895
RBPJ:Ebox(?,bHLH)/Panc1-Rbpj1-ChIP-Seq(GSE47459)/Homer	GGGRAARRGRMCAGMTG	1	-1.832	0.4504	98	0.098	4338.2	0.0886
RUNX(Runt)/HPC7-Runx1-ChIP-Seq(GSE22178)/Homer	SAAACCACAG	1	-1.809	0.4533	248	0.248	11480.2	0.2344
TR4(NR),DR1/Hela-TR4-ChIP-Seq(GSE24685)/Homer	GAGGTCAAAGGTCA	1	-1.784	0.4617	30	0.03	1214.6	0.0248
ZBTB18(Zf)/HEK293-ZBTB18.GFP-ChIP-Seq(GSE58341)/Homer	AACATCTGGA	1	-1.775	0.4631	166	0.166	7571.6	0.1546
BHLHA15(bHLH)/NIH3T3-BHLHB8.HA-ChIP-Seq(GSE119782)/Homer	NAMCAGCTGK	1	-1.763	0.466	407	0.407	19193.6	0.3919
PBX2(Homeobox)/K562-PBX2-ChIP-Seq(Encode)/Homer	RTGATTKATRGN	1	-1.739	0.4744	379	0.379	17844.2	0.3643
STAT5(Stat)/mCD4+-Stat5-ChIP-Seq(GSE12346)/Homer	RTTTCTNAGAAA	1	-1.736	0.4744	136	0.136	6160.9	0.1258
Zfp281(Zf)/ES-Zfp281-ChIP-Seq(GSE81042)/Homer	CCCCTCCCCCAC	1	-1.722	0.4766	36	0.036	1496	0.0305
Sox17(HMG)/Endoderm-Sox17-ChIP-Seq(GSE61475)/Homer	CCATTGTTYB	1	-1.714	0.4775	297	0.297	13884.4	0.2835
WT1(Zf)/Kidney-WT1-ChIP-Seq(GSE90016)/Homer	MCTCCCMCRCAB	1	-1.686	0.4882	128	0.128	5798.6	0.1184
Hnf1(Homeobox)/Liver-Foxa2-Chip-Seq(GSE25694)/Homer	GGTTAAWCATTAA	1	-1.682	0.4882	90	0.09	4006	0.0818
Hoxa10(Homeobox)/ChickenMSG-Hoxa10.Flag-ChIP-Seq(GSE86088)/Homer	GGYAATGAAA	1	-1.682	0.4882	278	0.278	12982.4	0.2651
Sox4(HMG)/proB-Sox4-ChIP-Seq(GSE50066)/Homer	YCTTTGTTCC	1	-1.66	0.4921	321	0.321	15071.7	0.3077
HRE(HSF)/Striatum-HSF1-ChIP-Seq(GSE38000)/Homer	TTCTAGAABNTTCTA	1	-1.651	0.4937	80	0.08	3546.7	0.0724
Reverb(NR),DR2/RAW-Reverba.biotin-ChIP-Seq(GSE45914)/Homer	GTRGGTCASTGGGTCA	1	-1.634	0.4991	55	0.055	2385.7	0.0487
MYNN(Zf)/HEK293-MYNN.eGFP-ChIP-Seq(Encode)/Homer	TTCAAAWTAAAAGTC	1	-1.632	0.4991	137	0.137	6245	0.1275
KLF6(Zf)/PDAC-KLF6-ChIP-Seq(GSE64557)/Homer	MKGGGYGTGGCC	1	-1.627	0.4991	225	0.225	10455.4	0.2135
RUNX-AML(Runt)/CD4+-PolII-ChIP-Seq(Barski_et_al.)/Homer	GCTGTGGTTW	1	-1.604	0.5057	261	0.261	12199.2	0.2491
HIF-1b(HLH)/T47D-HIF1b-ChIP-Seq(GSE59937)/Homer	RTACGTGC	1	-1.587	0.5114	279	0.279	13076.4	0.267
DUX(Homeobox)/C2C12-Dux-ChIP-Seq(GSE87279)/Homer	BCWGATTCAATCAAN	1	-1.539	0.5336	3	0.003	78.1	0.0016
GATA3(Zf)/iTreg-Gata3-ChIP-Seq(GSE20898)/Homer	AGATAASR	1	-1.508	0.5472	585	0.585	28039.3	0.5725
MyoD(bHLH)/Myotube-MyoD-ChIP-Seq(GSE21614)/Homer	RRCAGCTGYTSY	1	-1.501	0.5481	179	0.179	8302.1	0.1695
Twist2(bHLH)/Myoblast-Twist2.Ty1-ChIP-Seq(GSE127998)/Homer	MCAGCTGBYH	1	-1.497	0.5481	493	0.493	23534.7	0.4805
Erra(NR)/HepG2-Erra-ChIP-Seq(GSE31477)/Homer	CAAAGGTCAG	1	-1.484	0.551	600	0.6	28790.4	0.5878
Foxh1(Forkhead)/hESC-FOXH1-ChIP-Seq(GSE29422)/Homer	NNTGTGGATTSS	1	-1.475	0.5531	278	0.278	13084.8	0.2672
RUNX2(Runt)/PCa-RUNX2-ChIP-Seq(GSE33889)/Homer	NWAACCACADNN	1	-1.459	0.5587	306	0.306	14448.4	0.295
X-box(HTH)/NPC-H3K4me1-ChIP-Seq(GSE16256)/Homer	GGTTGCCATGGCAA	1	-1.431	0.5714	34	0.034	1458.6	0.0298
Smad2(MAD)/ES-SMAD2-ChIP-Seq(GSE29422)/Homer	CTGTCTGG	1	-1.413	0.5788	388	0.388	18458.8	0.3769
E2F(E2F)/Hela-CellCycle-Expression/Homer	TTSGCGCGAAAA	1	-1.41	0.5788	6	0.006	205.5	0.0042
AP-2gamma(AP2)/MCF7-TFAP2C-ChIP-Seq(GSE21234)/Homer	SCCTSAGGSCAW	1	-1.409	0.5788	211	0.211	9882.3	0.2018
THRb(NR)/Liver-NR1A2-ChIP-Seq(GSE52613)/Homer	TRAGGTCA	1	-1.346	0.609	867	0.867	42090.9	0.8594
PRDM9(Zf)/Testis-DMC1-ChIP-Seq(GSE35498)/Homer	ADGGYAGYAGCATCT	1	-1.326	0.6184	129	0.129	5980.5	0.1221
Pitx1:Ebox(Homeobox,bHLH)/Hindlimb-Pitx1-ChIP-Seq(GSE41591)/Homer	YTAATTRAWWCCAGATGT	1	-1.325	0.6184	106	0.106	4881	0.0997
RAR:RXR(NR),DR0/ES-RAR-ChIP-Seq(GSE56893)/Homer	AGGTCAAGGTCA	1	-1.324	0.6184	45	0.045	1993.5	0.0407
ZNF692(Zf)/HEK293-ZNF692.GFP-ChIP-Seq(GSE58341)/Homer	GTGGGCCCCA	1	-1.313	0.6184	31	0.031	1343.6	0.0274
TEAD2(TEA)/Py2T-Tead2-ChIP-Seq(GSE55709)/Homer	CCWGGAATGY	1	-1.288	0.6291	213	0.213	10039.3	0.205
RORg(NR)/Liver-Rorc-ChIP-Seq(GSE101115)/Homer	WAABTAGGTCAV	1	-1.281	0.6297	37	0.037	1629.4	0.0333
HLF(bZIP)/HSC-HLF.Flag-ChIP-Seq(GSE69817)/Homer	RTTATGYAAB	1	-1.278	0.6297	398	0.398	19027	0.3885
MafK(bZIP)/C2C12-MafK-ChIP-Seq(GSE36030)/Homer	GCTGASTCAGCA	1	-1.238	0.6512	65	0.065	2960.6	0.0604
ZNF264(Zf)/HEK293-ZNF264.GFP-ChIP-Seq(GSE58341)/Homer	RGGGCACTAACY	1	-1.206	0.6687	180	0.18	8487.6	0.1733
ETS:RUNX(ETS,Runt)/Jurkat-RUNX1-ChIP-Seq(GSE17954)/Homer	RCAGGATGTGGT	1	-1.205	0.6687	25	0.025	1086.2	0.0222
RUNX1(Runt)/Jurkat-RUNX1-ChIP-Seq(GSE29180)/Homer	AAACCACARM	1	-1.198	0.6687	358	0.358	17129	0.3497
Pax7(Paired,Homeobox),longest/Myoblast-Pax7-ChIP-Seq(GSE25064)/Homer	NTAATTDGCYAATTANNWWD	1	-1.195	0.6687	25	0.025	1089	0.0222
Tgif2(Homeobox)/mES-Tgif2-ChIP-Seq(GSE55404)/Homer	TGTCANYT	1	-1.18	0.6725	824	0.824	40028.4	0.8173
Bcl6(Zf)/Liver-Bcl6-ChIP-Seq(GSE31578)/Homer	NNNCTTTCCAGGAAA	1	-1.166	0.679	433	0.433	20808.8	0.4249
Nr5a2(NR)/mES-Nr5a2-ChIP-Seq(GSE19019)/Homer	BTCAAGGTCA	1	-1.16	0.6791	145	0.145	6821.5	0.1393
NFkB-p50,p52(RHD)/Monocyte-p50-ChIP-Chip(Schreiber_et_al.)/Homer	GGGGGAATCCCC	1	-1.153	0.681	23	0.023	1003.8	0.0205
Tcf12(bHLH)/GM12878-Tcf12-ChIP-Seq(GSE32465)/Homer	VCAGCTGYTG	1	-1.152	0.681	230	0.23	10935.1	0.2233
Tcf7(HMG)/GM12878-TCF7-ChIP-Seq(Encode)/Homer	CTTTGATGTGSB	1	-1.151	0.681	143	0.143	6729.5	0.1374
TRPS1(Zf)/MCF7-TRPS1-ChIP-Seq(GSE107013)/Homer	AGATAAGANN	1	-1.14	0.681	708	0.708	34317.6	0.7007
Smad3(MAD)/NPC-Smad3-ChIP-Seq(GSE36673)/Homer	TWGTCTGV	1	-1.135	0.681	696	0.696	33729.3	0.6887
Rfx6(HTH)/Min6b1-Rfx6.HA-ChIP-Seq(GSE62844)/Homer	TGTTKCCTAGCAACM	1	-1.128	0.6812	281	0.281	13425.5	0.2741
TCFL2(HMG)/K562-TCF7L2-ChIP-Seq(GSE29196)/Homer	ACWTCAAAGG	1	-1.127	0.6812	30	0.03	1336.1	0.0273
Ronin(THAP)/ES-Thap11-ChIP-Seq(GSE51522)/Homer	RACTACAACTCCCAGVAKGC	1	-1.111	0.6863	3	0.003	99.2	0.002
MITF(bHLH)/MastCells-MITF-ChIP-Seq(GSE48085)/Homer	RTCATGTGAC	1	-1.107	0.6863	282	0.282	13488	0.2754
Esrrb(NR)/mES-Esrrb-ChIP-Seq(GSE11431)/Homer	KTGACCTTGA	1	-1.105	0.6863	205	0.205	9750.5	0.1991
Tbx20(T-box)/Heart-Tbx20-ChIP-Seq(GSE29636)/Homer	GGTGYTGACAGS	1	-1.063	0.7101	65	0.065	3017.4	0.0616
Mouse_Recombination_Hotspot(Zf)/Testis-DMC1-ChIP-Seq(GSE24438)/Homer	ACTYKNATTCGTGNTACTTC	1	-1.062	0.7101	31	0.031	1398.2	0.0285
Nur77(NR)/K562-NR4A1-ChIP-Seq(GSE31363)/Homer	TGACCTTTNCNT	1	-1.056	0.7101	71	0.071	3307.8	0.0675
MafF(bZIP)/HepG2-MafF-ChIP-Seq(GSE31477)/Homer	HWWGTCAGCAWWTTT	1	-1.038	0.718	153	0.153	7268.3	0.1484
KLF3(Zf)/MEF-Klf3-ChIP-Seq(GSE44748)/Homer	NRGCCCCRCCCHBNN	1	-1.037	0.718	122	0.122	5770.6	0.1178
Egr1(Zf)/K562-Egr1-ChIP-Seq(GSE32465)/Homer	TGCGTGGGYG	1	-1.036	0.718	114	0.114	5384.4	0.1099
ZNF675(Zf)/HEK293-ZNF675.GFP-ChIP-Seq(GSE58341)/Homer	ARGAGGMCAAAATGW	1	-1.036	0.718	60	0.06	2787.5	0.0569
Rbpj1(?)/Panc1-Rbpj1-ChIP-Seq(GSE47459)/Homer	HTTTCCCASG	1	-1.016	0.7209	439	0.439	21208	0.433
bZIP:IRF(bZIP,IRF)/Th17-BatF-ChIP-Seq(GSE39756)/Homer	NAGTTTCABTHTGACTNW	1	-1.013	0.7209	218	0.218	10435.3	0.2131
JunD(bZIP)/K562-JunD-ChIP-Seq/Homer	ATGACGTCATCN	1	-0.9748	0.7444	22	0.022	992.8	0.0203
NFY(CCAAT)/Promoter/Homer	RGCCAATSRG	1	-0.9721	0.7444	257	0.257	12358.6	0.2523
Prop1(Homeobox)/GHFT1-PROP1.biotin-ChIP-Seq(GSE77302)/Homer	NTAATBNAATTA	1	-0.965	0.745	367	0.367	17727.6	0.3619
RARg(NR)/ES-RARg-ChIP-Seq(GSE30538)/Homer	AGGTCAAGGTCA	1	-0.9566	0.748	11	0.011	477.1	0.0097
EKLF(Zf)/Erythrocyte-Klf1-ChIP-Seq(GSE20478)/Homer	NWGGGTGTGGCY	1	-0.9515	0.7485	69	0.069	3250.8	0.0664
IRF2(IRF)/Erythroblas-IRF2-ChIP-Seq(GSE36985)/Homer	GAAASYGAAASY	1	-0.9477	0.7485	43	0.043	2001.9	0.0409
Ascl1(bHLH)/NeuralTubes-Ascl1-ChIP-Seq(GSE55840)/Homer	NNVVCAGCTGBN	1	-0.9384	0.7518	402	0.402	19457.5	0.3973
Hoxa9(Homeobox)/ChickenMSG-Hoxa9.Flag-ChIP-Seq(GSE86088)/Homer	RGCAATNAAA	1	-0.9169	0.7647	819	0.819	39931.8	0.8153
GFY-Staf(?,Zf)/Promoter/Homer	RACTACAATTCCCAGAAKGC	1	-0.9107	0.7662	9	0.009	390.3	0.008
AP-2alpha(AP2)/Hela-AP2alpha-ChIP-Seq(GSE31477)/Homer	ATGCCCTGAGGC	1	-0.9102	0.7662	163	0.163	7824.6	0.1598
HOXA1(Homeobox)/mES-Hoxa1-ChIP-Seq(SRP084292)/Homer	TGATKGATGR	1	-0.888	0.777	114	0.114	5456.6	0.1114
Dlx3(Homeobox)/Kerainocytes-Dlx3-ChIP-Seq(GSE89884)/Homer	NDGTAATTAC	1	-0.8704	0.7875	337	0.337	16334.8	0.3335
IRF8(IRF)/BMDM-IRF8-ChIP-Seq(GSE77884)/Homer	GRAASTGAAAST	1	-0.8607	0.7918	130	0.13	6248.3	0.1276
COUP-TFII(NR)/K562-NR2F1-ChIP-Seq(Encode)/Homer	GKBCARAGGTCA	1	-0.8549	0.7929	473	0.473	22997.2	0.4695
Atf4(bZIP)/MEF-Atf4-ChIP-Seq(GSE35681)/Homer	MTGATGCAAT	1	-0.8151	0.8217	133	0.133	6420.9	0.1311
NFkB-p65(RHD)/GM12787-p65-ChIP-Seq(GSE19485)/Homer	WGGGGATTTCCC	1	-0.8113	0.8217	153	0.153	7397.6	0.151
CTCF(Zf)/CD4+-CTCF-ChIP-Seq(Barski_et_al.)/Homer	AYAGTGCCMYCTRGTGGCCA	1	-0.7813	0.8428	19	0.019	892.5	0.0182
Tcfcp2l1(CP2)/mES-Tcfcp2l1-ChIP-Seq(GSE11431)/Homer	NRAACCRGTTYRAACCRGYT	1	-0.7794	0.8428	31	0.031	1474.5	0.0301
Oct4(POU,Homeobox)/mES-Oct4-ChIP-Seq(GSE11431)/Homer	ATTTGCATAW	1	-0.7751	0.8428	250	0.25	12159	0.2483
STAT6(Stat)/CD4-Stat6-ChIP-Seq(GSE22104)/Homer	ABTTCYYRRGAA	1	-0.7561	0.8537	214	0.214	10413.7	0.2126
Hoxb4(Homeobox)/ES-Hoxb4-ChIP-Seq(GSE34014)/Homer	TGATTRATGGCY	1	-0.7556	0.8537	75	0.075	3625.7	0.074
PRDM1(Zf)/Hela-PRDM1-ChIP-Seq(GSE31477)/Homer	ACTTTCACTTTC	1	-0.7509	0.8537	231	0.231	11248.3	0.2297
ZNF528(Zf)/HEK293-ZNF528.GFP-ChIP-Seq(GSE58341)/Homer	AGAAATGACTTCCCT	1	-0.7448	0.8537	3	0.003	126.3	0.0026
En1(Homeobox)/SUM149-EN1-ChIP-Seq(GSE120957)/Homer	NDCTAATTAS	1	-0.7143	0.8756	664	0.664	32475.1	0.6631
Oct2(POU,Homeobox)/Bcell-Oct2-ChIP-Seq(GSE21512)/Homer	ATATGCAAAT	1	-0.7071	0.8783	171	0.171	8346.4	0.1704
ZBTB12(Zf)/HEK293-ZBTB12.GFP-ChIP-Seq(GSE58341)/Homer	NGNTCTAGAACCNGV	1	-0.7066	0.8783	130	0.13	6340.5	0.1295
BORIS(Zf)/K562-CTCFL-ChIP-Seq(GSE32465)/Homer	CNNBRGCGCCCCCTGSTGGC	1	-0.7061	0.8783	24	0.024	1155.3	0.0236
ZSCAN22(Zf)/HEK293-ZSCAN22.GFP-ChIP-Seq(GSE58341)/Homer	SMCAGTCWGAKGGAGGAGGC	1	-0.7005	0.8783	20	0.02	961.6	0.0196
Sp5(Zf)/mES-Sp5.Flag-ChIP-Seq(GSE72989)/Homer	RGKGGGCGGAGC	1	-0.6926	0.8783	186	0.186	9091	0.1856
ZFP3(Zf)/HEK293-ZFP3.GFP-ChIP-Seq(GSE58341)/Homer	GGGTTTTGAAGGATGARTAGGAGTT	1	-0.6827	0.8822	2	0.002	83.8	0.0017
NRF1(NRF)/MCF7-NRF1-ChIP-Seq(Unpublished)/Homer	CTGCGCATGCGC	1	-0.6661	0.8934	4	0.004	183.5	0.0037
IRF3(IRF)/BMDM-Irf3-ChIP-Seq(GSE67343)/Homer	AGTTTCAKTTTC	1	-0.6617	0.8938	147	0.147	7203.1	0.1471
Rfx5(HTH)/GM12878-Rfx5-ChIP-Seq(GSE31477)/Homer	SCCTAGCAACAG	1	-0.6541	0.8971	99	0.099	4854.4	0.0991
Bcl11a(Zf)/HSPC-BCL11A-ChIP-Seq(GSE104676)/Homer	TYTGACCASWRG	1	-0.6526	0.8971	283	0.283	13876.8	0.2833
RORgt(NR)/EL4-RORgt.Flag-ChIP-Seq(GSE56019)/Homer	AAYTAGGTCA	1	-0.6469	0.8971	45	0.045	2206.6	0.0451
RORgt(NR)/EL4-RORgt.Flag-ChIP-Seq(GSE56019)/Homer	AAYTAGGTCA	1	-0.6469	0.8971	45	0.045	2206.6	0.0451
Chop(bZIP)/MEF-Chop-ChIP-Seq(GSE35681)/Homer	ATTGCATCAT	1	-0.6464	0.8971	103	0.103	5055.3	0.1032
EBF(EBF)/proBcell-EBF-ChIP-Seq(GSE21978)/Homer	DGTCCCYRGGGA	1	-0.6365	0.8971	43	0.043	2112.8	0.0431
DUX4(Homeobox)/Myoblasts-DUX4.V5-ChIP-Seq(GSE75791)/Homer	NWTAAYCYAATCAWN	1	-0.6336	0.8971	24	0.024	1178	0.0241
PAX6(Paired,Homeobox)/Forebrain-Pax6-ChIP-Seq(GSE66961)/Homer	NGTGTTCAVTSAAGCGKAAA	1	-0.6181	0.9051	29	0.029	1429.6	0.0292
PU.1-IRF(ETS:IRF)/Bcell-PU.1-ChIP-Seq(GSE21512)/Homer	MGGAAGTGAAAC	1	-0.6141	0.9053	451	0.451	22145.6	0.4522
Pdx1(Homeobox)/Islet-Pdx1-ChIP-Seq(SRA008281)/Homer	YCATYAATCA	1	-0.6109	0.9053	405	0.405	19896	0.4062
Maz(Zf)/HepG2-Maz-ChIP-Seq(GSE31477)/Homer	GGGGGGGG	1	-0.5861	0.924	199	0.199	9815.1	0.2004
Rfx1(HTH)/NPC-H3K4me1-ChIP-Seq(GSE16256)/Homer	KGTTGCCATGGCAA	1	-0.5854	0.924	52	0.052	2580	0.0527
HINFP(Zf)/K562-HINFP.eGFP-ChIP-Seq(Encode)/Homer	TWVGGTCCGC	1	-0.5758	0.9266	20	0.02	997.6	0.0204
EBNA1(EBV-virus)/Raji-EBNA1-ChIP-Seq(GSE30709)/Homer	GGYAGCAYDTGCTDCCCNNN	1	-0.5735	0.9266	3	0.003	145	0.003
ERRg(NR)/Kidney-ESRRG-ChIP-Seq(GSE104905)/Homer	GTGACCTTGRVN	1	-0.5727	0.9266	238	0.238	11743.9	0.2398
COUP-TFII(NR)/Artia-Nr2f2-ChIP-Seq(GSE46497)/Homer	AGRGGTCA	1	-0.5724	0.9266	513	0.513	25226.3	0.515
Six4(Homeobox)/MCF7-SIX4-ChIP-Seq(Encode)/Homer	TGWAAYCTGABACCB	1	-0.559	0.9284	23	0.023	1152.6	0.0235
Rfx2(HTH)/LoVo-RFX2-ChIP-Seq(GSE49402)/Homer	GTTGCCATGGCAACM	1	-0.5503	0.933	17	0.017	855.9	0.0175
KLF1(Zf)/HUDEP2-KLF1-CutnRun(GSE136251)/Homer	VDGGGYGGGGCY	1	-0.5493	0.933	189	0.189	9356.9	0.191
OCT:OCT(POU,Homeobox)/NPC-Brn1-ChIP-Seq(GSE35496)/Homer	ATGAATATTCATGAG	1	-0.5462	0.933	4	0.004	199.8	0.0041
ZNF16(Zf)/HEK293-ZNF16.GFP-ChIP-Seq(GSE58341)/Homer	MACCTTCYATGGCTCCCTAKTGCCY	1	-0.5413	0.933	3	0.003	148.9	0.003
Meis1(Homeobox)/MastCells-Meis1-ChIP-Seq(GSE48085)/Homer	VGCTGWCAVB	1	-0.5409	0.933	477	0.477	23499.4	0.4798
IRF:BATF(IRF:bZIP)/pDC-Irf8-ChIP-Seq(GSE66899)/Homer	CTTTCANTATGACTV	1	-0.5229	0.9417	55	0.055	2761	0.0564
E2F6(E2F)/Hela-E2F6-ChIP-Seq(GSE31477)/Homer	GGCGGGAARN	1	-0.5227	0.9417	71	0.071	3554.2	0.0726
TEAD4(TEA)/Tropoblast-Tead4-ChIP-Seq(GSE37350)/Homer	CCWGGAATGY	1	-0.5212	0.9417	293	0.293	14497.2	0.296
IRF1(IRF)/PBMC-IRF1-ChIP-Seq(GSE43036)/Homer	GAAAGTGAAAGT	1	-0.51	0.9437	59	0.059	2966.9	0.0606
TFE3(bHLH)/MEF-TFE3-ChIP-Seq(GSE75757)/Homer	GTCACGTGACYV	1	-0.4992	0.9505	19	0.019	972.6	0.0199
Gli2(Zf)/GM2-Gli2-ChIP-Chip(GSE112702)/Homer	YSTGGGTGGTCT	1	-0.4958	0.9505	60	0.06	3024.2	0.0617
E2F3(E2F)/MEF-E2F3-ChIP-Seq(GSE71376)/Homer	BTKGGCGGGAAA	1	-0.4946	0.9505	89	0.089	4465.8	0.0912
ZNF322(Zf)/HEK293-ZNF322.GFP-ChIP-Seq(GSE58341)/Homer	GAGCCTGGTACTGWGCCTGR	1	-0.4895	0.9505	74	0.074	3724.1	0.076
ISRE(IRF)/ThioMac-LPS-Expression(GSE23622)/Homer	AGTTTCASTTTC	1	-0.4875	0.9505	26	0.026	1329.4	0.0271
HOXA2(Homeobox)/mES-Hoxa2-ChIP-Seq(Donaldson_et_al.)/Homer	GYCATCMATCAT	1	-0.4753	0.9565	38	0.038	1937.2	0.0396
ZNF768(Zf)/Rajj-ZNF768-ChIP-Seq(GSE111879)/Homer	RHHCAGAGAGGB	1	-0.4731	0.9565	13	0.013	676.1	0.0138
Otx2(Homeobox)/EpiLC-Otx2-ChIP-Seq(GSE56098)/Homer	NYTAATCCYB	1	-0.4685	0.9565	360	0.36	17849	0.3644
LHX9(Homeobox)/Hct116-LHX9.V5-ChIP-Seq(GSE116822)/Homer	NGCTAATTAG	1	-0.4615	0.9597	548	0.548	27071.1	0.5527
DMRT1(DM)/Testis-DMRT1-ChIP-Seq(GSE64892)/Homer	TWGHWACAWTGTWDC	1	-0.4445	0.9728	121	0.121	6092.5	0.1244
STAT1(Stat)/HelaS3-STAT1-ChIP-Seq(GSE12782)/Homer	NATTTCCNGGAAAT	1	-0.4336	0.98	117	0.117	5903.1	0.1205
CEBP:CEBP(bZIP)/MEF-Chop-ChIP-Seq(GSE35681)/Homer	NTNATGCAAYMNNHTGMAAY	1	-0.4285	0.9817	79	0.079	4016.8	0.082
p73(p53)/Trachea-p73-ChIP-Seq(PRJNA310161)/Homer	NRRRCAWGTCCDGRCATGYY	1	-0.4107	0.9959	12	0.012	644.7	0.0132
GFY(?)/Promoter/Homer	ACTACAATTCCC	1	-0.4075	0.9959	16	0.016	852.4	0.0174
KLF5(Zf)/LoVo-KLF5-ChIP-Seq(GSE49402)/Homer	DGGGYGKGGC	1	-0.4027	0.9971	276	0.276	13800.7	0.2818
Max(bHLH)/K562-Max-ChIP-Seq(GSE31477)/Homer	RCCACGTGGYYN	1	-0.3925	1	176	0.176	8871.6	0.1811
DMRT6(DM)/Testis-DMRT6-ChIP-Seq(GSE60440)/Homer	YDGHTACAWTGTADC	1	-0.3868	1	92	0.092	4699.3	0.0959
RARa(NR)/K562-RARa-ChIP-Seq(Encode)/Homer	TTGAMCTTTG	1	-0.3841	1	789	0.789	38910.7	0.7944
ZNF415(Zf)/HEK293-ZNF415.GFP-ChIP-Seq(GSE58341)/Homer	GRTGMTRGAGCC	1	-0.3818	1	123	0.123	6250.1	0.1276
Klf9(Zf)/GBM-Klf9-ChIP-Seq(GSE62211)/Homer	GCCACRCCCACY	1	-0.3791	1	68	0.068	3503.1	0.0715
Barx1(Homeobox)/Stomach-Barx1.3xFlag-ChIP-Seq(GSE69483)/Homer	AAACMATTAN	1	-0.368	1	249	0.249	12513.5	0.2555
Brachyury(T-box)/Mesoendoderm-Brachyury-ChIP-exo(GSE54963)/Homer	ANTTMRCASBNNNGTGYKAAN	1	-0.3594	1	106	0.106	5424.4	0.1108
Hoxd12(Homeobox)/ChickenMSG-Hoxd12.Flag-ChIP-Seq(GSE86088)/Homer	HDGYAATGAAAN	1	-0.3545	1	745	0.745	36815.6	0.7517
GLI3(Zf)/Limb-GLI3-ChIP-Chip(GSE11077)/Homer	CGTGGGTGGTCC	1	-0.3544	1	25	0.025	1339.5	0.0273
Oct11(POU,Homeobox)/NCIH1048-POU2F3-ChIP-seq(GSE115123)/Homer	GATTTGCATA	1	-0.3539	1	164	0.164	8320.9	0.1699
PPARE(NR),DR1/3T3L1-Pparg-ChIP-Seq(GSE13511)/Homer	TGACCTTTGCCCCA	1	-0.3481	1	268	0.268	13479.1	0.2752
ZNF652/HepG2-ZNF652.Flag-ChIP-Seq(Encode)/Homer	TTAACCCTTTVNKKN	1	-0.3454	1	110	0.11	5638.2	0.1151
Tbr1(T-box)/Cortex-Tbr1-ChIP-Seq(GSE71384)/Homer	AAGGTGTKAA	1	-0.339	1	487	0.487	24262.4	0.4954
Lhx2(Homeobox)/HFSC-Lhx2-ChIP-Seq(GSE48068)/Homer	TAATTAGN	1	-0.3328	1	454	0.454	22655.8	0.4626
ZEB2(Zf)/SNU398-ZEB2-ChIP-Seq(GSE103048)/Homer	GNMCAGGTGTGC	1	-0.3288	1	335	0.335	16813.1	0.3433
p53(p53)/mES-cMyc-ChIP-Seq(GSE11431)/Homer	ACATGCCCGGGCAT	1	-0.3226	1	5	0.005	297.1	0.0061
PAX5(Paired,Homeobox)/GM12878-PAX5-ChIP-Seq(GSE32465)/Homer	GCAGCCAAGCRTGACH	1	-0.3193	1	105	0.105	5415.9	0.1106
TEAD3(TEA)/HepG2-TEAD3-ChIP-Seq(Encode)/Homer	TRCATTCCAG	1	-0.3189	1	405	0.405	20273.9	0.4139
ZNF41(Zf)/HEK293-ZNF41.GFP-ChIP-Seq(GSE58341)/Homer	CCTCATGGTGYCYTWYTCCCTTGTG	1	-0.3163	1	11	0.011	625.7	0.0128
Ptf1a(bHLH)/Panc1-Ptf1a-ChIP-Seq(GSE47459)/Homer	ACAGCTGTTN	1	-0.3159	1	663	0.663	32890.7	0.6715
CEBP:AP1(bZIP)/ThioMac-CEBPb-ChIP-Seq(GSE21512)/Homer	DRTGTTGCAA	1	-0.3112	1	306	0.306	15411.3	0.3147
RAR:RXR(NR),DR5/ES-RAR-ChIP-Seq(GSE56893)/Homer	RGGTCADNNAGAGGTCAV	1	-0.3065	1	4	0.004	245.3	0.005
ZNF519(Zf)/HEK293-ZNF519.GFP-ChIP-Seq(GSE58341)/Homer	GAGSCCGAGC	1	-0.3049	1	37	0.037	1986.6	0.0406
CEBP(bZIP)/ThioMac-CEBPb-ChIP-Seq(GSE21512)/Homer	ATTGCGCAAC	1	-0.3048	1	332	0.332	16705	0.3411
E2A(bHLH),near_PU.1/Bcell-PU.1-ChIP-Seq(GSE21512)/Homer	NVCACCTGBN	1	-0.2959	1	454	0.454	22718.8	0.4639
c-Myc(bHLH)/LNCAP-cMyc-ChIP-Seq(Unpublished)/Homer	VCCACGTG	1	-0.2918	1	76	0.076	3983.7	0.0813
Mef2d(MADS)/Retina-Mef2d-ChIP-Seq(GSE61391)/Homer	GCTATTTTTAGC	1	-0.2835	1	105	0.105	5455.2	0.1114
bHLHE41(bHLH)/proB-Bhlhe41-ChIP-Seq(GSE93764)/Homer	KCACGTGMCN	1	-0.2815	1	247	0.247	12541.4	0.2561
IRF4(IRF)/GM12878-IRF4-ChIP-Seq(GSE32465)/Homer	ACTGAAACCA	1	-0.2794	1	168	0.168	8616.2	0.1759
Znf263(Zf)/K562-Znf263-ChIP-Seq(GSE31477)/Homer	CVGTSCTCCC	1	-0.2791	1	413	0.413	20736.3	0.4234
Klf4(Zf)/mES-Klf4-ChIP-Seq(GSE11431)/Homer	GCCACACCCA	1	-0.2721	1	106	0.106	5519.2	0.1127
FXR(NR),IR1/Liver-FXR-ChIP-Seq(Chong_et_al.)/Homer	AGGTCANTGACCTB	1	-0.268	1	101	0.101	5272.9	0.1077
Lhx3(Homeobox)/Neuron-Lhx3-ChIP-Seq(GSE31456)/Homer	ADBTAATTAR	1	-0.2591	1	624	0.624	31092.2	0.6348
p53(p53)/Saos-p53-ChIP-Seq(GSE15780)/Homer	RRCATGYCYRGRCATGYYYN	1	-0.2555	1	26	0.026	1450.7	0.0296
p53(p53)/Saos-p53-ChIP-Seq/Homer	RRCATGYCYRGRCATGYYYN	1	-0.2555	1	26	0.026	1450.7	0.0296
Tbx6(T-box)/ESC-Tbx6-ChIP-Seq(GSE93524)/Homer	DAGGTGTBAA	1	-0.242	1	386	0.386	19480.1	0.3977
Nkx3.1(Homeobox)/LNCaP-Nkx3.1-ChIP-Seq(GSE28264)/Homer	AAGCACTTAA	1	-0.2403	1	730	0.73	36267.2	0.7405
PBX1(Homeobox)/MCF7-PBX1-ChIP-Seq(GSE28007)/Homer	GSCTGTCACTCA	1	-0.239	1	19	0.019	1091.5	0.0223
Npas4(bHLH)/Neuron-Npas4-ChIP-Seq(GSE127793)/Homer	NHRTCACGACDN	1	-0.2326	1	218	0.218	11184.1	0.2283
NFAT(RHD)/Jurkat-NFATC1-ChIP-Seq(Jolma_et_al.)/Homer	ATTTTCCATT	1	-0.2266	1	345	0.345	17491.3	0.3571
Zfp809(Zf)/ES-Zfp809-ChIP-Seq(GSE70799)/Homer	GGGGCTYGKCTGGGA	1	-0.2252	1	33	0.033	1840.9	0.0376
ZNF165(Zf)/WHIM12-ZNF165-ChIP-Seq(GSE65937)/Homer	AAGGKGRCGCAGGCA	1	-0.2239	1	22	0.022	1261.4	0.0258
Sp1(Zf)/Promoter/Homer	GGCCCCGCCCCC	1	-0.2227	1	23	0.023	1315.5	0.0269
NFAT:AP1(RHD,bZIP)/Jurkat-NFATC1-ChIP-Seq(Jolma_et_al.)/Homer	SARTGGAAAAWRTGAGTCAB	1	-0.2211	1	70	0.07	3755.1	0.0767
SpiB(ETS)/OCILY3-SPIB-ChIP-Seq(GSE56857)/Homer	AAAGRGGAAGTG	1	-0.2033	1	73	0.073	3931.2	0.0803
RFX(HTH)/K562-RFX3-ChIP-Seq(SRA012198)/Homer	CGGTTGCCATGGCAAC	1	-0.2005	1	11	0.011	680.1	0.0139
HEB(bHLH)/mES-Heb-ChIP-Seq(GSE53233)/Homer	VCAGCTGBNN	1	-0.1981	1	520	0.52	26152.5	0.534
EAR2(NR)/K562-NR2F6-ChIP-Seq(Encode)/Homer	NRBCARRGGTCA	1	-0.1969	1	428	0.428	21646.8	0.442
Pax7(Paired,Homeobox),long/Myoblast-Pax7-ChIP-Seq(GSE25064)/Homer	TAATCHGATTAC	1	-0.1937	1	13	0.013	795.6	0.0162
OCT:OCT(POU,Homeobox,IR1)/NPC-Brn2-ChIP-Seq(GSE35496)/Homer	ATGAATWATTCATGA	1	-0.1927	1	6	0.006	400	0.0082
USF1(bHLH)/GM12878-Usf1-ChIP-Seq(GSE32465)/Homer	SGTCACGTGR	1	-0.1862	1	103	0.103	5487.9	0.112
HRE(HSF)/HepG2-HSF1-ChIP-Seq(GSE31477)/Homer	BSTTCTRGAABVTTCYAGAA	1	-0.1844	1	31	0.031	1772.3	0.0362
bHLHE40(bHLH)/HepG2-BHLHE40-ChIP-Seq(GSE31477)/Homer	KCACGTGMCN	1	-0.1842	1	63	0.063	3442.6	0.0703
GFX(?)/Promoter/Homer	ATTCTCGCGAGA	1	-0.181	1	1	0.001	88.2	0.0018
CLOCK(bHLH)/Liver-Clock-ChIP-Seq(GSE39860)/Homer	GHCACGTG	1	-0.1772	1	131	0.131	6924	0.1414
Brn2(POU,Homeobox)/NPC-Brn2-ChIP-Seq(GSE35496)/Homer	ATGAATATTC	1	-0.1681	1	47	0.047	2632	0.0537
PAX3:FKHR-fusion(Paired,Homeobox)/Rh4-PAX3:FKHR-ChIP-Seq(GSE19063)/Homer	ACCRTGACTAATTNN	1	-0.1678	1	82	0.082	4444.9	0.0908
Duxbl(Homeobox)/NIH3T3-Duxbl.HA-ChIP-Seq(GSE119782)/Homer	TAAYCYAATCAA	1	-0.1608	1	37	0.037	2115.6	0.0432
KLF10(Zf)/HEK293-KLF10.GFP-ChIP-Seq(GSE58341)/Homer	GGGGGTGTGTCC	1	-0.159	1	132	0.132	7009.5	0.1431
Atf2(bZIP)/3T3L1-Atf2-ChIP-Seq(GSE56872)/Homer	NRRTGACGTCAT	1	-0.1542	1	103	0.103	5543.7	0.1132
TEAD(TEA)/Fibroblast-PU.1-ChIP-Seq(Unpublished)/Homer	YCWGGAATGY	1	-0.1537	1	262	0.262	13548.8	0.2766
Pax8(Paired,Homeobox)/Thyroid-Pax8-ChIP-Seq(GSE26938)/Homer	GTCATGCHTGRCTGS	1	-0.1488	1	89	0.089	4836.2	0.0987
DLX1(Homeobox)/BasalGanglia-Dlx1-ChIP-seq(GSE124936)/Homer	NSNNTAATTA	1	-0.1427	1	538	0.538	27182.1	0.555
Ascl2(bHLH)/ESC-Ascl2-ChIP-Seq(GSE97712)/Homer	SSRGCAGCTGCH	1	-0.1403	1	322	0.322	16568.1	0.3383
OCT4-SOX2-TCF-NANOG(POU,Homeobox,HMG)/mES-Oct4-ChIP-Seq(GSE11431)/Homer	ATTTGCATAACAATG	1	-0.1359	1	98	0.098	5323.9	0.1087
E-box(bHLH)/Promoter/Homer	SSGGTCACGTGA	1	-0.1307	1	9	0.009	613.9	0.0125
Oct6(POU,Homeobox)/NPC-Pou3f1-ChIP-Seq(GSE35496)/Homer	WATGCAAATGAG	1	-0.128	1	196	0.196	10315.6	0.2106
Pit1(Homeobox)/GCrat-Pit1-ChIP-Seq(GSE58009)/Homer	ATGMATATDC	1	-0.1227	1	460	0.46	23432.8	0.4784
Isl1(Homeobox)/Neuron-Isl1-ChIP-Seq(GSE31456)/Homer	CTAATKGV	1	-0.1176	1	629	0.629	31688.8	0.647
Six1(Homeobox)/Myoblast-Six1-ChIP-Chip(GSE20150)/Homer	GKVTCADRTTWC	1	-0.1172	1	84	0.084	4641.1	0.0948
Zac1(Zf)/Neuro2A-Plagl1-ChIP-Seq(GSE75942)/Homer	HAWGRGGCCM	1	-0.1161	1	586	0.586	29608.4	0.6045
Tgif1(Homeobox)/mES-Tgif1-ChIP-Seq(GSE55404)/Homer	YTGWCADY	1	-0.1139	1	783	0.783	39098.2	0.7983
Lhx1(Homeobox)/EmbryoCarcinoma-Lhx1-ChIP-Seq(GSE70957)/Homer	NNYTAATTAR	1	-0.1075	1	481	0.481	24518.4	0.5006
Brn1(POU,Homeobox)/NPC-Brn1-ChIP-Seq(GSE35496)/Homer	TATGCWAATBAV	1	-0.09706	1	148	0.148	7978.2	0.1629
DLX2(Homeobox)/BasalGanglia-Dlx2-ChIP-seq(GSE124936)/Homer	NNNTAATTAS	1	-0.09243	1	585	0.585	29652.6	0.6054
Atf7(bZIP)/3T3L1-Atf7-ChIP-Seq(GSE56872)/Homer	NGRTGACGTCAY	1	-0.08904	1	180	0.18	9631.7	0.1967
KLF14(Zf)/HEK293-KLF14.GFP-ChIP-Seq(GSE58341)/Homer	RGKGGGCGKGGC	1	-0.08607	1	344	0.344	17858	0.3646
n-Myc(bHLH)/mES-nMyc-ChIP-Seq(GSE11431)/Homer	VRCCACGTGG	1	-0.08237	1	153	0.153	8283.2	0.1691
Atf1(bZIP)/K562-ATF1-ChIP-Seq(GSE31477)/Homer	GATGACGTCA	1	-0.08237	1	260	0.26	13687.1	0.2795
Sp2(Zf)/HEK293-Sp2.eGFP-ChIP-Seq(Encode)/Homer	YGGCCCCGCCCC	1	-0.08146	1	260	0.26	13691.2	0.2795
Twist(bHLH)/HMLE-TWIST1-ChIP-Seq(Chang_et_al)/Homer	VCAKCTGGNNNCCAGMTGBN	1	-0.07859	1	28	0.028	1751.1	0.0358
T1ISRE(IRF)/ThioMac-Ifnb-Expression/Homer	ACTTTCGTTTCT	1	-0.07242	1	2	0.002	212.3	0.0043
E2A(bHLH)/proBcell-E2A-ChIP-Seq(GSE21978)/Homer	DNRCAGCTGY	1	-0.07037	1	427	0.427	22037.3	0.4499
Nkx6.1(Homeobox)/Islet-Nkx6.1-ChIP-Seq(GSE40975)/Homer	GKTAATGR	1	-0.07027	1	795	0.795	39820.8	0.813
Phox2b(Homeobox)/CLBGA-PHOX2B-ChIP-Seq(GSE90683)/Homer	TTAATTNAATTA	1	-0.07011	1	126	0.126	6946.2	0.1418
PRDM10(Zf)/HEK293-PRDM10.eGFP-ChIP-Seq(Encode)/Homer	TGGTACATTCCA	1	-0.06871	1	200	0.2	10728.5	0.219
ZNF143|STAF(Zf)/CUTLL-ZNF143-ChIP-Seq(GSE29600)/Homer	ATTTCCCAGVAKSCY	1	-0.06752	1	83	0.083	4723.1	0.0964
ZBTB33(Zf)/GM12878-ZBTB33-ChIP-Seq(GSE32465)/Homer	GGVTCTCGCGAGAAC	1	-0.06677	1	1	0.001	134.4	0.0027
Hnf6b(Homeobox)/LNCaP-Hnf6b-ChIP-Seq(GSE106305)/Homer	TATTGAYY	1	-0.066	1	368	0.368	19148.5	0.391
ZEB1(Zf)/PDAC-ZEB1-ChIP-Seq(GSE64557)/Homer	VCAGGTRDRY	1	-0.0645	1	523	0.523	26775.7	0.5467
ZNF669(Zf)/HEK293-ZNF669.GFP-ChIP-Seq(GSE58341)/Homer	GARTGGTCATCGCCC	1	-0.06119	1	8	0.008	626.4	0.0128
NRF(NRF)/Promoter/Homer	STGCGCATGCGC	1	-0.05868	1	9	0.009	692.1	0.0141
SCRT1(Zf)/HEK293-SCRT1.eGFP-ChIP-Seq(Encode)/Homer	GCAACAGGTG	1	-0.05694	1	113	0.113	6329.7	0.1292
Nkx2.5(Homeobox)/HL1-Nkx2.5.biotin-ChIP-Seq(GSE21529)/Homer	RRSCACTYAA	1	-0.05359	1	681	0.681	34483.1	0.704
YY1(Zf)/Promoter/Homer	CAAGATGGCGGC	1	-0.05058	1	10	0.01	768.5	0.0157
ZNF136(Zf)/HEK293-ZNF136.GFP-ChIP-Seq(GSE58341)/Homer	YTKGATAHAGTATTCTWGGTNGGCA	1	-0.04965	1	54	0.054	3247.5	0.0663
CREB5(bZIP)/LNCaP-CREB5.V5-ChIP-Seq(GSE137775)/Homer	VVATGACGTCAT	1	-0.04704	1	146	0.146	8085.9	0.1651
Usf2(bHLH)/C2C12-Usf2-ChIP-Seq(GSE36030)/Homer	GTCACGTGGT	1	-0.03688	1	97	0.097	5597.8	0.1143
E2F4(E2F)/K562-E2F4-ChIP-Seq(GSE31477)/Homer	GGCGGGAAAH	1	-0.03436	1	37	0.037	2378.2	0.0486
HNF6(Homeobox)/Liver-Hnf6-ChIP-Seq(ERP000394)/Homer	NTATYGATCH	1	-0.02782	1	217	0.217	11866.4	0.2423
TEAD1(TEAD)/HepG2-TEAD1-ChIP-Seq(Encode)/Homer	CYRCATTCCA	1	-0.02459	1	324	0.324	17297.3	0.3532
Tbet(T-box)/CD8-Tbet-ChIP-Seq(GSE33802)/Homer	AGGTGTGAAM	1	-0.02395	1	398	0.398	20985.1	0.4285
c-Jun-CRE(bZIP)/K562-cJun-ChIP-Seq(GSE31477)/Homer	ATGACGTCATCY	1	-0.02378	1	102	0.102	5959	0.1217
E2F7(E2F)/Hela-E2F7-ChIP-Seq(GSE32673)/Homer	VDTTTCCCGCCA	1	-0.02156	1	6	0.006	582.5	0.0119
BMAL1(bHLH)/Liver-Bmal1-ChIP-Seq(GSE39860)/Homer	GNCACGTG	1	-0.02146	1	478	0.478	24958.6	0.5096
OCT:OCT-short(POU,Homeobox)/NPC-OCT6-ChIP-Seq(GSE43916)/Homer	ATGCATWATGCATRW	1	-0.02106	1	320	0.32	17145.2	0.3501
Snail1(Zf)/LS174T-SNAIL1.HA-ChIP-Seq(GSE127183)/Homer	TRCACCTGCY	1	-0.02074	1	312	0.312	16749.6	0.342
Six2(Homeobox)/NephronProgenitor-Six2-ChIP-Seq(GSE39837)/Homer	GWAAYHTGAKMC	1	-0.02044	1	345	0.345	18403.5	0.3757
THRa(NR)/C17.2-THRa-ChIP-Seq(GSE38347)/Homer	GGTCANYTGAGGWCA	1	-0.0197	1	174	0.174	9758	0.1992
ZNF416(Zf)/HEK293-ZNF416.GFP-ChIP-Seq(GSE58341)/Homer	WDNCTGGGCA	1	-0.01683	1	419	0.419	22134.8	0.4519
Eomes(T-box)/H9-Eomes-ChIP-Seq(GSE26097)/Homer	ATTAACACCT	1	-0.01682	1	665	0.665	34073.8	0.6957
c-Myc(bHLH)/mES-cMyc-ChIP-Seq(GSE11431)/Homer	VVCCACGTGG	1	-0.01567	1	109	0.109	6418.8	0.1311
PAX5(Paired,Homeobox),condensed/GM12878-PAX5-ChIP-Seq(GSE32465)/Homer	GTCACGCTCSCTGM	1	-0.01457	1	17	0.017	1326.4	0.0271
THRb(NR)/HepG2-THRb.Flag-ChIP-Seq(Encode)/Homer	GGTCACCTGAGGTCA	1	-0.01402	1	186	0.186	10463.2	0.2136
NPAS2(bHLH)/Liver-NPAS2-ChIP-Seq(GSE39860)/Homer	KCCACGTGAC	1	-0.01277	1	313	0.313	16942.1	0.3459
ZNF317(Zf)/HEK293-ZNF317.GFP-ChIP-Seq(GSE58341)/Homer	GTCWGCTGTYYCTCT	1	-0.01258	1	18	0.018	1403.9	0.0287
MNT(bHLH)/HepG2-MNT-ChIP-Seq(Encode)/Homer	DGCACACGTG	1	-0.01236	1	275	0.275	15038	0.307
NPAS(bHLH)/Liver-NPAS-ChIP-Seq(GSE39860)/Homer	NVCACGTG	1	-0.01216	1	431	0.431	22824.2	0.466
Mef2a(MADS)/HL1-Mef2a.biotin-ChIP-Seq(GSE21529)/Homer	CYAAAAATAG	1	-0.01028	1	276	0.276	15138.5	0.3091
CHR(?)/Hela-CellCycle-Expression/Homer	SRGTTTCAAA	1	-0.01009	1	268	0.268	14738.4	0.3009
Slug(Zf)/Mesoderm-Snai2-ChIP-Seq(GSE61475)/Homer	SNGCACCTGCHS	1	-0.009328	1	186	0.186	10563.2	0.2157
E2F1(E2F)/Hela-E2F1-ChIP-Seq(GSE22478)/Homer	CWGGCGGGAA	1	-0.006804	1	15	0.015	1277.8	0.0261
Pit1+1bp(Homeobox)/GCrat-Pit1-ChIP-Seq(GSE58009)/Homer	ATGCATAATTCA	1	-0.005377	1	169	0.169	9806.5	0.2002
Srebp1a(bHLH)/HepG2-Srebp1a-ChIP-Seq(GSE31477)/Homer	RTCACSCCAY	1	-0.005289	1	75	0.075	4787.1	0.0977
LXRE(NR),DR4/RAW-LXRb.biotin-ChIP-Seq(GSE21512)/Homer	RGGTTACTANAGGTCA	1	-0.004894	1	65	0.065	4245.3	0.0867
Pax7(Paired,Homeobox)/Myoblast-Pax7-ChIP-Seq(GSE25064)/Homer	TAATCAATTA	1	-0.003781	1	36	0.036	2623.4	0.0536
Bapx1(Homeobox)/VertebralCol-Bapx1-ChIP-Seq(GSE36672)/Homer	TTRAGTGSYK	1	-0.003654	1	689	0.689	35595.6	0.7268
Cux2(Homeobox)/Liver-Cux2-ChIP-Seq(GSE35985)/Homer	HNRAATCAAT	1	-0.003581	1	176	0.176	10260.3	0.2095
Mef2b(MADS)/HEK293-Mef2b.V5-ChIP-Seq(GSE67450)/Homer	GCTATTTTTGGM	1	-0.002651	1	429	0.429	23139.1	0.4724
Tbx21(T-box)/GM12878-TBX21-ChIP-Seq(Encode)/Homer	AGGTGTGAAA	1	-0.00242	1	372	0.372	20335.5	0.4152
GLIS3(Zf)/Thyroid-Glis3.GFP-ChIP-Seq(GSE103297)/Homer	CTCCCTGGGAGGCCN	1	-0.002167	1	406	0.406	22052.7	0.4503
Tbx5(T-box)/HL1-Tbx5.biotin-ChIP-Seq(GSE21529)/Homer	AGGTGTCA	1	-0.002038	1	783	0.783	40077.3	0.8183
GSC(Homeobox)/FrogEmbryos-GSC-ChIP-Seq(DRA000576)/Homer	RGGATTAR	1	-0.00197	1	585	0.585	30799.1	0.6288
Gfi1b(Zf)/HPC7-Gfi1b-ChIP-Seq(GSE22178)/Homer	MAATCACTGC	1	-0.001351	1	271	0.271	15379.8	0.314
CRX(Homeobox)/Retina-Crx-ChIP-Seq(GSE20012)/Homer	GCTAATCC	1	-0.001333	1	775	0.775	39789.9	0.8124
OCT:OCT(POU,Homeobox)/NPC-OCT6-ChIP-Seq(GSE43916)/Homer	YATGCATATRCATRT	1	-0.000776	1	63	0.063	4399.1	0.0898
Srebp2(bHLH)/HepG2-Srebp2-ChIP-Seq(GSE31477)/Homer	CGGTCACSCCAC	1	-0.000579	1	50	0.05	3681.1	0.0752
Mef2c(MADS)/GM12878-Mef2c-ChIP-Seq(GSE32465)/Homer	DCYAAAAATAGM	1	-0.000416	1	302	0.302	17211	0.3514
Nkx2.1(Homeobox)/LungAC-Nkx2.1-ChIP-Seq(GSE43252)/Homer	RSCACTYRAG	1	-0.000414	1	758	0.758	39217.7	0.8007
CUX1(Homeobox)/K562-CUX1-ChIP-Seq(GSE92882)/Homer	TATCGATNAN	1	-0.000243	1	268	0.268	15582.2	0.3181
Nkx2.2(Homeobox)/NPC-Nkx2.2-ChIP-Seq(GSE61673)/Homer	BTBRAGTGSN	1	-0.000111	1	597	0.597	31967.3	0.6527
Nanog(Homeobox)/mES-Nanog-ChIP-Seq(GSE11724)/Homer	RGCCATTAAC	1	-6.4e-05	1	887	0.887	45108.3	0.921
Pitx1(Homeobox)/Chicken-Pitx1-ChIP-Seq(GSE38910)/Homer	TAATCCCN	1	-1.8e-05	1	926	0.926	46770.5	0.9549
LRF(Zf)/Erythroblasts-ZBTB7A-ChIP-Seq(GSE74977)/Homer	AAGACCCYYN	1	-3e-06	1	240	0.24	14898.8	0.3042
REST-NRSF(Zf)/Jurkat-NRSF-ChIP-Seq/Homer	GGMGCTGTCCATGGTGCTGA	1	0	1	0	0	63.2	0.0013
