## Supplemental Table 2 for "NSD2 is a requisite subunit of the AR/FOXA1 neo-enhanceosome in promoting prostate tumorigenesis"

### Sheet: knownResults
Motif Name	Consensus	P-value	Log P-value	q-value (Benjamini)	# of Target Sequences with Motif(of 1000)	% of Target Sequences with Motif	# of Background Sequences with Motif(of 48496)	% of Background Sequences with Motif
GRE(NR),IR3/A549-GR-ChIP-Seq(GSE32465)/Homer	NRGVACABNVTGTYCY	1e-228	-525.4	0	294	0.294	1105.7	0.0228
GRE(NR),IR3/RAW264.7-GRE-ChIP-Seq(Unpublished)/Homer	VAGRACAKWCTGTYC	1e-205	-473	0	359	0.359	2320	0.0479
ARE(NR)/LNCAP-AR-ChIP-Seq(GSE27824)/Homer	RGRACASNSTGTYCYB	1e-204	-471.1	0	339	0.339	2001.4	0.0414
PGR(NR)/EndoStromal-PGR-ChIP-Seq(GSE69539)/Homer	AAGAACATWHTGTTC	1e-172	-396.4	0	372	0.372	3205.1	0.0662
Fox:Ebox(Forkhead,bHLH)/Panc1-Foxa2-ChIP-Seq(GSE47459)/Homer	NNNVCTGWGYAAACASN	1e-66	-153.7	0	527	0.527	12950.2	0.2676
Gata2(Zf)/K562-GATA2-ChIP-Seq(GSE18829)/Homer	BBCTTATCTS	1e-57	-131.8	0	421	0.421	9596.1	0.1983
PR(NR)/T47D-PR-ChIP-Seq(GSE31130)/Homer	VAGRACAKNCTGTBC	1e-56	-130	0	713	0.713	22465.2	0.4641
FOXM1(Forkhead)/MCF7-FOXM1-ChIP-Seq(GSE72977)/Homer	TRTTTACTTW	1e-52	-121.6	0	612	0.612	17976.4	0.3714
Foxa2(Forkhead)/Liver-Foxa2-ChIP-Seq(GSE25694)/Homer	CYTGTTTACWYW	1e-51	-118.5	0	490	0.49	12808.6	0.2646
Gata1(Zf)/K562-GATA1-ChIP-Seq(GSE18829)/Homer	SAGATAAGRV	1e-49	-114.1	0	370	0.37	8336.8	0.1722
Gata6(Zf)/HUG1N-GATA6-ChIP-Seq(GSE51936)/Homer	YCTTATCTBN	1e-49	-113.1	0	518	0.518	14208.6	0.2936
Gata4(Zf)/Heart-Gata4-ChIP-Seq(GSE35151)/Homer	NBWGATAAGR	1e-48	-111.5	0	537	0.537	15095.6	0.3119
FOXA1(Forkhead)/MCF7-FOXA1-ChIP-Seq(GSE26831)/Homer	WAAGTAAACA	1e-44	-102.4	0	599	0.599	18319.4	0.3785
Foxa3(Forkhead)/Liver-Foxa3-ChIP-Seq(GSE77670)/Homer	BSNTGTTTACWYWGN	1e-44	-102.2	0	282	0.282	5679.2	0.1173
FOXA1(Forkhead)/LNCAP-FOXA1-ChIP-Seq(GSE27824)/Homer	WAAGTAAACA	1e-42	-98	0	657	0.657	21316	0.4404
GATA3(Zf)/iTreg-Gata3-ChIP-Seq(GSE20898)/Homer	AGATAASR	1e-38	-88.48	0	673	0.673	22647.8	0.4679
TRPS1(Zf)/MCF7-TRPS1-ChIP-Seq(GSE107013)/Homer	AGATAAGANN	1e-28	-65.41	0	768	0.768	29090.7	0.601
Foxo3(Forkhead)/U2OS-Foxo3-ChIP-Seq(E-MTAB-2701)/Homer	DGTAAACA	1e-22	-52.92	0	421	0.421	13252.1	0.2738
GATA(Zf),IR3/iTreg-Gata3-ChIP-Seq(GSE20898)/Homer	NNNNNBAGATAWYATCTVHN	1e-22	-51.42	0	156	0.156	3199.8	0.0661
AR-halfsite(NR)/LNCaP-AR-ChIP-Seq(GSE27824)/Homer	CCAGGAACAG	1e-21	-49.59	0	776	0.776	30692.6	0.6341
FOXK1(Forkhead)/HEK293-FOXK1-ChIP-Seq(GSE51673)/Homer	NVWTGTTTAC	1e-21	-49.47	0	517	0.517	17761.3	0.367
GATA(Zf),IR4/iTreg-Gata3-ChIP-Seq(GSE20898)/Homer	NAGATWNBNATCTNN	1e-19	-45.29	0	83	0.083	1227.6	0.0254
FoxD3(forkhead)/ZebrafishEmbryo-Foxd3.biotin-ChIP-seq(GSE106676)/Homer	TGTTTAYTTAGC	1e-19	-44.34	0	444	0.444	14851.8	0.3068
FoxL2(Forkhead)/Ovary-FoxL2-ChIP-Seq(GSE60858)/Homer	WWTRTAAACAVG	1e-18	-42.9	0	475	0.475	16348.3	0.3378
FOXK2(Forkhead)/U2OS-FOXK2-ChIP-Seq(E-MTAB-2204)/Homer	SCHTGTTTACAT	1e-18	-42.87	0	318	0.318	9591.3	0.1982
FOXP1(Forkhead)/H9-FOXP1-ChIP-Seq(GSE31006)/Homer	NYYTGTTTACHN	1e-18	-42.78	0	261	0.261	7329.6	0.1514
Foxf1(Forkhead)/Lung-Foxf1-ChIP-Seq(GSE77951)/Homer	WWATRTAAACAN	1e-16	-38.6	0	503	0.503	17979.9	0.3715
AP-2alpha(AP2)/Hela-AP2alpha-ChIP-Seq(GSE31477)/Homer	ATGCCCTGAGGC	1e-13	-31.81	0	145	0.145	3592.5	0.0742
GATA3(Zf),DR4/iTreg-Gata3-ChIP-Seq(GSE20898)/Homer	AGATGKDGAGATAAG	1e-13	-31.64	0	94	0.094	1899	0.0392
AP-2gamma(AP2)/MCF7-TFAP2C-ChIP-Seq(GSE21234)/Homer	SCCTSAGGSCAW	1e-12	-29.32	0	175	0.175	4812.7	0.0994
NF1:FOXA1(CTF,Forkhead)/LNCAP-FOXA1-ChIP-Seq(GSE27824)/Homer	WNTGTTTRYTTTGGCA	1e-11	-26.35	0	50	0.05	768.5	0.0159
Foxo1(Forkhead)/RAW-Foxo1-ChIP-Seq(Fan_et_al.)/Homer	CTGTTTAC	1e-10	-25.29	0	568	0.568	22347	0.4617
NF1-halfsite(CTF)/LNCaP-NF1-ChIP-Seq(Unpublished)/Homer	YTGCCAAG	1e-10	-24.68	0	404	0.404	14756	0.3049
NF1(CTF)/LNCAP-NF1-ChIP-Seq(Unpublished)/Homer	CYTGGCABNSTGCCAR	1e-09	-22.49	0	107	0.107	2698	0.0557
GATA3(Zf),DR8/iTreg-Gata3-ChIP-Seq(GSE20898)/Homer	AGATSTNDNNDSAGATAASN	1e-07	-17.2	0	54	0.054	1140.3	0.0236
Olig2(bHLH)/Neuron-Olig2-ChIP-Seq(GSE30882)/Homer	RCCATMTGTT	1e-06	-15.28	0	487	0.487	19727.8	0.4076
Fosl2(bZIP)/3T3L1-Fosl2-ChIP-Seq(GSE56872)/Homer	NATGASTCABNN	1e-06	-15.09	0	101	0.101	2890.4	0.0597
Nr5a2(NR)/mES-Nr5a2-ChIP-Seq(GSE19019)/Homer	BTCAAGGTCA	1e-05	-12.93	0	124	0.124	3938.6	0.0814
EBF(EBF)/proBcell-EBF-ChIP-Seq(GSE21978)/Homer	DGTCCCYRGGGA	1e-05	-12.47	0	43	0.043	965.1	0.0199
Jun-AP1(bZIP)/K562-cJun-ChIP-Seq(GSE31477)/Homer	GATGASTCATCN	1e-05	-11.98	0.0001	71	0.071	1967.7	0.0407
BATF(bZIP)/Th17-BATF-ChIP-Seq(GSE39756)/Homer	DATGASTCAT	1e-05	-11.6	0.0001	207	0.207	7527.1	0.1555
Nr5a2(NR)/Pancreas-LRH1-ChIP-Seq(GSE34295)/Homer	BTCAAGGTCA	0.0001	-10.89	0.0002	163	0.163	5732.5	0.1184
Atoh1(bHLH)/Cerebellum-Atoh1-ChIP-Seq(GSE22111)/Homer	VNRVCAGCTGGY	0.0001	-10.85	0.0002	225	0.225	8402	0.1736
Zic(Zf)/Cerebellum-ZIC1.2-ChIP-Seq(GSE60731)/Homer	CCTGCTGAGH	0.0001	-10.83	0.0002	164	0.164	5781.1	0.1194
NeuroG2(bHLH)/Fibroblast-NeuroG2-ChIP-Seq(GSE75910)/Homer	ACCATCTGTT	0.0001	-10.06	0.0004	352	0.352	14229.5	0.294
DLX5(Homeobox)/BasalGanglia-Dlx5-ChIP-seq(GSE124936)/Homer	SSTAATTA	0.0001	-10.02	0.0004	353	0.353	14282.1	0.2951
Atf3(bZIP)/GBM-ATF3-ChIP-Seq(GSE33912)/Homer	DATGASTCATHN	0.0001	-9.958	0.0004	202	0.202	7515	0.1553
Ascl1(bHLH)/NeuralTubes-Ascl1-ChIP-Seq(GSE55840)/Homer	NNVVCAGCTGBN	0.0001	-9.72	0.0006	279	0.279	10959.7	0.2264
Fra1(bZIP)/BT549-Fra1-ChIP-Seq(GSE46166)/Homer	NNATGASTCATH	0.001	-8.882	0.0012	173	0.173	6396.7	0.1322
LEF1(HMG)/H1-LEF1-ChIP-Seq(GSE64758)/Homer	CCTTTGATST	0.001	-8.532	0.0017	261	0.261	10335.1	0.2135
Fra2(bZIP)/Striatum-Fra2-ChIP-Seq(GSE43429)/Homer	GGATGACTCATC	0.001	-8.368	0.002	137	0.137	4919.3	0.1016
ERRg(NR)/Kidney-ESRRG-ChIP-Seq(GSE104905)/Homer	GTGACCTTGRVN	0.001	-7.962	0.0029	184	0.184	6999.9	0.1446
SCL(bHLH)/HPC7-Scl-ChIP-Seq(GSE13511)/Homer	AVCAGCTG	0.001	-7.957	0.0029	724	0.724	32618.2	0.6739
Tcf3(HMG)/mES-Tcf3-ChIP-Seq(GSE11724)/Homer	ASWTCAAAGG	0.001	-7.93	0.0029	102	0.102	3503.5	0.0724
Tgif1(Homeobox)/mES-Tgif1-ChIP-Seq(GSE55404)/Homer	YTGWCADY	0.001	-7.892	0.003	714	0.714	32126.3	0.6637
Six2(Homeobox)/NephronProgenitor-Six2-ChIP-Seq(GSE39837)/Homer	GWAAYHTGAKMC	0.001	-7.706	0.0035	327	0.327	13491.9	0.2788
NeuroD1(bHLH)/Islet-NeuroD1-ChIP-Seq(GSE30298)/Homer	GCCATCTGTT	0.001	-7.635	0.0037	171	0.171	6478	0.1338
JunB(bZIP)/DendriticCells-Junb-ChIP-Seq(GSE36099)/Homer	RATGASTCAT	0.001	-7.499	0.0042	160	0.16	6017.3	0.1243
Tgif2(Homeobox)/mES-Tgif2-ChIP-Seq(GSE55404)/Homer	TGTCANYT	0.001	-7.424	0.0045	727	0.727	32878.3	0.6793
Esrrb(NR)/mES-Esrrb-ChIP-Seq(GSE11431)/Homer	KTGACCTTGA	0.001	-7.393	0.0045	156	0.156	5858	0.121
SF1(NR)/H295R-Nr5a1-ChIP-Seq(GSE44220)/Homer	CAAGGHCANV	0.001	-7.068	0.0061	109	0.109	3889.1	0.0804
Zic3(Zf)/mES-Zic3-ChIP-Seq(GSE37889)/Homer	GGCCYCCTGCTGDGH	0.01	-6.669	0.009	73	0.073	2442.9	0.0505
Fos(bZIP)/TSC-Fos-ChIP-Seq(GSE110950)/Homer	NDATGASTCAYN	0.01	-6.621	0.0093	178	0.178	6936.6	0.1433
EBF1(EBF)/Near-E2A-ChIP-Seq(GSE21512)/Homer	GTCCCCWGGGGA	0.01	-6.53	0.01	140	0.14	5284.9	0.1092
TCF4(bHLH)/SHSY5Y-TCF4-ChIP-Seq(GSE96915)/Homer	SMCATCTGKH	0.01	-6.517	0.01	330	0.33	13866.1	0.2865
Zic2(Zf)/ESC-Zic2-ChIP-Seq(SRP197560)/Homer	CHCAGCRGGRGG	0.01	-6.297	0.0123	61	0.061	1993.5	0.0412
Pdx1(Homeobox)/Islet-Pdx1-ChIP-Seq(SRA008281)/Homer	YCATYAATCA	0.01	-6.098	0.0148	382	0.382	16390.8	0.3386
WT1(Zf)/Kidney-WT1-ChIP-Seq(GSE90016)/Homer	MCTCCCMCRCAB	0.01	-6.041	0.0154	85	0.085	3001.5	0.062
AP-1(bZIP)/ThioMac-PU.1-ChIP-Seq(GSE21512)/Homer	VTGACTCATC	0.01	-5.786	0.0196	203	0.203	8195.3	0.1693
En1(Homeobox)/SUM149-EN1-ChIP-Seq(GSE120957)/Homer	NDCTAATTAS	0.01	-5.778	0.0196	604	0.604	27138.8	0.5607
DLX1(Homeobox)/BasalGanglia-Dlx1-ChIP-seq(GSE124936)/Homer	NSNNTAATTA	0.01	-5.724	0.0202	504	0.504	22292.2	0.4606
Ap4(bHLH)/AML-Tfap4-ChIP-Seq(GSE45738)/Homer	NAHCAGCTGD	0.01	-5.594	0.0227	210	0.21	8547	0.1766
Hoxc9(Homeobox)/Ainv15-Hoxc9-ChIP-Seq(GSE21812)/Homer	GGCCATAAATCA	0.01	-5.308	0.0299	227	0.227	9376.4	0.1937
MafB(bZIP)/BMM-Mafb-ChIP-Seq(GSE75722)/Homer	WNTGCTGASTCAGCANWTTY	0.01	-5.249	0.0312	113	0.113	4296.8	0.0888
BHLHA15(bHLH)/NIH3T3-BHLHB8.HA-ChIP-Seq(GSE119782)/Homer	NAMCAGCTGK	0.01	-5.184	0.0329	286	0.286	12116.1	0.2503
BMYB(HTH)/Hela-BMYB-ChIP-Seq(GSE27030)/Homer	NHAACBGYYV	0.01	-5.013	0.0385	378	0.378	16464.9	0.3402
DLX2(Homeobox)/BasalGanglia-Dlx2-ChIP-seq(GSE124936)/Homer	NNNTAATTAS	0.01	-4.935	0.0411	551	0.551	24774.3	0.5119
Dlx3(Homeobox)/Kerainocytes-Dlx3-ChIP-Seq(GSE89884)/Homer	NDGTAATTAC	0.01	-4.908	0.0417	303	0.303	12971.9	0.268
LHX9(Homeobox)/Hct116-LHX9.V5-ChIP-Seq(GSE116822)/Homer	NGCTAATTAG	0.01	-4.906	0.0417	491	0.491	21881.5	0.4521
ZNF189(Zf)/HEK293-ZNF189.GFP-ChIP-Seq(GSE58341)/Homer	TGGAACAGMA	0.01	-4.887	0.0417	186	0.186	7599.6	0.157
Stat3(Stat)/mES-Stat3-ChIP-Seq(GSE11431)/Homer	CTTCCGGGAA	0.01	-4.885	0.0417	109	0.109	4176.4	0.0863
Tcf21(bHLH)/ArterySmoothMuscle-Tcf21-ChIP-Seq(GSE61369)/Homer	NAACAGCTGG	0.01	-4.809	0.0438	167	0.167	6758.9	0.1396
Ptf1a(bHLH)/Panc1-Ptf1a-ChIP-Seq(GSE47459)/Homer	ACAGCTGTTN	0.01	-4.784	0.0443	483	0.483	21530.9	0.4448
Unknown-ESC-element(?)/mES-Nanog-ChIP-Seq(GSE11724)/Homer	CACAGCAGGGGG	0.01	-4.716	0.0469	90	0.09	3378.6	0.0698
ZNF317(Zf)/HEK293-ZNF317.GFP-ChIP-Seq(GSE58341)/Homer	GTCWGCTGTYYCTCT	0.01	-4.656	0.0492	29	0.029	870.8	0.018
Lhx1(Homeobox)/EmbryoCarcinoma-Lhx1-ChIP-Seq(GSE70957)/Homer	NNYTAATTAR	0.01	-4.622	0.0503	449	0.449	19946	0.4121
Six1(Homeobox)/Myoblast-Six1-ChIP-Chip(GSE20150)/Homer	GKVTCADRTTWC	0.1	-4.528	0.0546	86	0.086	3232.3	0.0668
EBF2(EBF)/BrownAdipose-EBF2-ChIP-Seq(GSE97114)/Homer	NABTCCCWDGGGAVH	0.1	-4.523	0.0546	160	0.16	6498.6	0.1343
Twist2(bHLH)/Myoblast-Twist2.Ty1-ChIP-Seq(GSE127998)/Homer	MCAGCTGBYH	0.1	-4.512	0.0546	360	0.36	15746.6	0.3253
Bach2(bZIP)/OCILy7-Bach2-ChIP-Seq(GSE44420)/Homer	TGCTGAGTCA	0.1	-4.436	0.0579	47	0.047	1602.8	0.0331
Tbx20(T-box)/Heart-Tbx20-ChIP-Seq(GSE29636)/Homer	GGTGYTGACAGS	0.1	-4.334	0.0634	56	0.056	1984.6	0.041
Lhx3(Homeobox)/Neuron-Lhx3-ChIP-Seq(GSE31456)/Homer	ADBTAATTAR	0.1	-4.326	0.0634	580	0.58	26360.5	0.5446
GATA:SCL(Zf,bHLH)/Ter119-SCL-ChIP-Seq(GSE18720)/Homer	CRGCTGBNGNSNNSAGATAA	0.1	-4.184	0.0721	38	0.038	1261.7	0.0261
Sox9(HMG)/Limb-SOX9-ChIP-Seq(GSE73225)/Homer	AGGVNCCTTTGT	0.1	-3.955	0.0897	230	0.23	9818.7	0.2029
Lhx2(Homeobox)/HFSC-Lhx2-ChIP-Seq(GSE48068)/Homer	TAATTAGN	0.1	-3.87	0.0966	407	0.407	18160.2	0.3752
Foxh1(Forkhead)/hESC-FOXH1-ChIP-Seq(GSE29422)/Homer	NNTGTGGATTSS	0.1	-3.869	0.0966	223	0.223	9516.1	0.1966
ZNF341(Zf)/EBV-ZNF341-ChIP-Seq(GSE113194)/Homer	GGAACAGCCG	0.1	-3.754	0.1062	110	0.11	4406.7	0.091
Six4(Homeobox)/MCF7-SIX4-ChIP-Seq(Encode)/Homer	TGWAAYCTGABACCB	0.1	-3.639	0.118	25	0.025	790.8	0.0163
ZNF7(Zf)/HepG2-ZNF7.Flag-ChIP-Seq(Encode)/Homer	CTGCCWVCTTTTRTA	0.1	-3.609	0.1203	188	0.188	7968	0.1646
ZKSCAN1(Zf)/HepG2-ZKSCAN1-ChIP-Seq(Encode)/Homer	GCACAYAGTAGGKCY	0.1	-3.601	0.1203	14	0.014	376.4	0.0078
Pitx1:Ebox(Homeobox,bHLH)/Hindlimb-Pitx1-ChIP-Seq(GSE41591)/Homer	YTAATTRAWWCCAGATGT	0.1	-3.426	0.1416	89	0.089	3533.2	0.073
Nur77(NR)/K562-NR4A1-ChIP-Seq(GSE31363)/Homer	TGACCTTTNCNT	0.1	-3.329	0.1546	58	0.058	2194.1	0.0453
Tlx?(NR)/NPC-H3K4me1-ChIP-Seq(GSE16256)/Homer	CTGGCAGSCTGCCA	0.1	-3.312	0.1557	73	0.073	2848.5	0.0589
PAX6(Paired,Homeobox)/Forebrain-Pax6-ChIP-Seq(GSE66961)/Homer	NGTGTTCAVTSAAGCGKAAA	0.1	-3.239	0.1659	30	0.03	1025.3	0.0212
Oct6(POU,Homeobox)/NPC-Pou3f1-ChIP-Seq(GSE35496)/Homer	WATGCAAATGAG	0.1	-3.19	0.1725	185	0.185	7935.5	0.164
Oct2(POU,Homeobox)/Bcell-Oct2-ChIP-Seq(GSE21512)/Homer	ATATGCAAAT	0.1	-3.127	0.182	154	0.154	6526.8	0.1348
Tbet(T-box)/CD8-Tbet-ChIP-Seq(GSE33802)/Homer	AGGTGTGAAM	0.1	-3.028	0.199	317	0.317	14157.4	0.2925
HNF6(Homeobox)/Liver-Hnf6-ChIP-Seq(ERP000394)/Homer	NTATYGATCH	0.1	-3.019	0.1991	225	0.225	9838.2	0.2033
IRF4(IRF)/GM12878-IRF4-ChIP-Seq(GSE32465)/Homer	ACTGAAACCA	0.1	-2.936	0.2142	142	0.142	6023.1	0.1244
AMYB(HTH)/Testes-AMYB-ChIP-Seq(GSE44588)/Homer	TGGCAGTTGG	0.1	-2.912	0.2175	358	0.358	16142.2	0.3335
Tcf7(HMG)/GM12878-TCF7-ChIP-Seq(Encode)/Homer	CTTTGATGTGSB	0.1	-2.894	0.2195	121	0.121	5075.3	0.1049
MyoD(bHLH)/Myotube-MyoD-ChIP-Seq(GSE21614)/Homer	RRCAGCTGYTSY	0.1	-2.878	0.2211	108	0.108	4489.3	0.0928
REST-NRSF(Zf)/Jurkat-NRSF-ChIP-Seq/Homer	GGMGCTGTCCATGGTGCTGA	0.1	-2.855	0.2242	3	0.003	42.9	0.0009
RORa(NR)/Liver-Rora-ChIP-Seq(GSE101115)/Homer	AAWCTAGGTCARDNN	0.1	-2.807	0.233	43	0.043	1621	0.0335
Tcf12(bHLH)/GM12878-Tcf12-ChIP-Seq(GSE32465)/Homer	VCAGCTGYTG	0.1	-2.756	0.243	139	0.139	5930.6	0.1225
Rfx6(HTH)/Min6b1-Rfx6.HA-ChIP-Seq(GSE62844)/Homer	TGTTKCCTAGCAACM	0.1	-2.746	0.2434	189	0.189	8242.4	0.1703
Nkx6.1(Homeobox)/Islet-Nkx6.1-ChIP-Seq(GSE40975)/Homer	GKTAATGR	0.1	-2.683	0.2571	760	0.76	35765.4	0.7389
MyoG(bHLH)/C2C12-MyoG-ChIP-Seq(GSE36024)/Homer	AACAGCTG	0.1	-2.676	0.2571	160	0.16	6918.7	0.1429
Nkx3.1(Homeobox)/LNCaP-Nkx3.1-ChIP-Seq(GSE28264)/Homer	AAGCACTTAA	0.1	-2.611	0.2717	579	0.579	26898.9	0.5557
HLF(bZIP)/HSC-HLF.Flag-ChIP-Seq(GSE69817)/Homer	RTTATGYAAB	0.1	-2.524	0.2938	324	0.324	14667.8	0.303
Stat3+il21(Stat)/CD4-Stat3-ChIP-Seq(GSE19198)/Homer	SVYTTCCNGGAARB	0.1	-2.507	0.2963	156	0.156	6780.1	0.1401
NF-E2(bZIP)/K562-NFE2-ChIP-Seq(GSE31477)/Homer	GATGACTCAGCA	0.1	-2.488	0.2997	14	0.014	445.4	0.0092
Phox2a(Homeobox)/Neuron-Phox2a-ChIP-Seq(GSE31456)/Homer	YTAATYNRATTA	0.1	-2.478	0.3003	205	0.205	9070.5	0.1874
OCT4-SOX2-TCF-NANOG(POU,Homeobox,HMG)/mES-Oct4-ChIP-Seq(GSE11431)/Homer	ATTTGCATAACAATG	0.1	-2.472	0.3003	95	0.095	3989.8	0.0824
Smad3(MAD)/NPC-Smad3-ChIP-Seq(GSE36673)/Homer	TWGTCTGV	0.1	-2.395	0.3208	528	0.528	24511.5	0.5064
Atf4(bZIP)/MEF-Atf4-ChIP-Seq(GSE35681)/Homer	MTGATGCAAT	0.1	-2.385	0.3217	109	0.109	4648.4	0.096
HRE(HSF)/HepG2-HSF1-ChIP-Seq(GSE31477)/Homer	BSTTCTRGAABVTTCYAGAA	0.1	-2.374	0.3225	29	0.029	1076.2	0.0222
Pax7(Paired,Homeobox)/Myoblast-Pax7-ChIP-Seq(GSE25064)/Homer	TAATCAATTA	0.1	-2.365	0.3229	52	0.052	2079.7	0.043
PBX2(Homeobox)/K562-PBX2-ChIP-Seq(Encode)/Homer	RTGATTKATRGN	0.1	-2.327	0.3327	317	0.317	14410.9	0.2977
T1ISRE(IRF)/ThioMac-Ifnb-Expression/Homer	ACTTTCGTTTCT	0.1	-2.319	0.3331	6	0.006	152.9	0.0032
HIF-1b(HLH)/T47D-HIF1b-ChIP-Seq(GSE59937)/Homer	RTACGTGC	0.1	-2.31	0.3335	199	0.199	8844.7	0.1827
ZBTB18(Zf)/HEK293-ZBTB18.GFP-ChIP-Seq(GSE58341)/Homer	AACATCTGGA	0.1	-2.303	0.3335	101	0.101	4302.8	0.0889
ZNF675(Zf)/HEK293-ZNF675.GFP-ChIP-Seq(GSE58341)/Homer	ARGAGGMCAAAATGW	1	-2.286	0.3365	44	0.044	1739.1	0.0359
PAX5(Paired,Homeobox)/GM12878-PAX5-ChIP-Seq(GSE32465)/Homer	GCAGCCAAGCRTGACH	1	-2.275	0.3374	67	0.067	2765.7	0.0571
ZNF467(Zf)/HEK293-ZNF467.GFP-ChIP-Seq(GSE58341)/Homer	TGGGGAAGGGCM	1	-2.248	0.3443	99	0.099	4225	0.0873
Bcl6(Zf)/Liver-Bcl6-ChIP-Seq(GSE31578)/Homer	NNNCTTTCCAGGAAA	1	-2.244	0.3443	315	0.315	14348.5	0.2964
Bach1(bZIP)/K562-Bach1-ChIP-Seq(GSE31477)/Homer	AWWNTGCTGAGTCAT	1	-2.156	0.3719	16	0.016	553.6	0.0114
STAT4(Stat)/CD4-Stat4-ChIP-Seq(GSE22104)/Homer	NYTTCCWGGAAR	1	-2.145	0.3732	263	0.263	11919.4	0.2463
Oct4:Sox17(POU,Homeobox,HMG)/F9-Sox17-ChIP-Seq(GSE44553)/Homer	CCATTGTATGCAAAT	1	-2.125	0.3781	62	0.062	2570	0.0531
ZNF652/HepG2-ZNF652.Flag-ChIP-Seq(Encode)/Homer	TTAACCCTTTVNKKN	1	-2.091	0.3884	93	0.093	3988.9	0.0824
RUNX2(Runt)/PCa-RUNX2-ChIP-Seq(GSE33889)/Homer	NWAACCACADNN	1	-2.063	0.3965	219	0.219	9871.1	0.2039
HIC1(Zf)/Treg-ZBTB29-ChIP-Seq(GSE99889)/Homer	TGCCAGCB	1	-2.047	0.4	350	0.35	16100.5	0.3326
CRE(bZIP)/Promoter/Homer	CSGTGACGTCAC	1	-2.047	0.4	31	0.031	1205.4	0.0249
Smad4(MAD)/ESC-SMAD4-ChIP-Seq(GSE29422)/Homer	VBSYGTCTGG	1	-2.012	0.4084	261	0.261	11878	0.2454
Arnt:Ahr(bHLH)/MCF7-Arnt-ChIP-Seq(Lo_et_al.)/Homer	TBGCACGCAA	1	-1.998	0.4116	101	0.101	4380.2	0.0905
MafK(bZIP)/C2C12-MafK-ChIP-Seq(GSE36030)/Homer	GCTGASTCAGCA	1	-1.988	0.4127	39	0.039	1566.6	0.0324
HOXA1(Homeobox)/mES-Hoxa1-ChIP-Seq(SRP084292)/Homer	TGATKGATGR	1	-1.986	0.4127	99	0.099	4291.6	0.0887
Sox10(HMG)/SciaticNerve-Sox3-ChIP-Seq(GSE35132)/Homer	CCWTTGTYYB	1	-1.945	0.4253	443	0.443	20610.1	0.4258
Atf1(bZIP)/K562-ATF1-ChIP-Seq(GSE31477)/Homer	GATGACGTCA	1	-1.93	0.4285	191	0.191	8601.1	0.1777
E2A(bHLH),near_PU.1/Bcell-PU.1-ChIP-Seq(GSE21512)/Homer	NVCACCTGBN	1	-1.925	0.4285	275	0.275	12578.8	0.2599
PPARa(NR),DR1/Liver-Ppara-ChIP-Seq(GSE47954)/Homer	VNAGGKCAAAGGTCA	1	-1.912	0.4308	206	0.206	9315.2	0.1925
Egr1(Zf)/K562-Egr1-ChIP-Seq(GSE32465)/Homer	TGCGTGGGYG	1	-1.895	0.4352	69	0.069	2937.5	0.0607
Chop(bZIP)/MEF-Chop-ChIP-Seq(GSE35681)/Homer	ATTGCATCAT	1	-1.849	0.4526	82	0.082	3544.3	0.0732
HEB(bHLH)/mES-Heb-ChIP-Seq(GSE53233)/Homer	VCAGCTGBNN	1	-1.802	0.4714	328	0.328	15161	0.3132
RORg(NR)/Liver-Rorc-ChIP-Seq(GSE101115)/Homer	WAABTAGGTCAV	1	-1.786	0.4758	27	0.027	1067.4	0.0221
HIF2a(bHLH)/785_O-HIF2a-ChIP-Seq(GSE34871)/Homer	GCACGTACCC	1	-1.746	0.4919	60	0.06	2560.6	0.0529
Isl1(Homeobox)/Neuron-Isl1-ChIP-Seq(GSE31456)/Homer	CTAATKGV	1	-1.731	0.4963	546	0.546	25695.8	0.5309
Ascl2(bHLH)/ESC-Ascl2-ChIP-Seq(GSE97712)/Homer	SSRGCAGCTGCH	1	-1.708	0.5048	189	0.189	8592.8	0.1775
Rfx1(HTH)/NPC-H3K4me1-ChIP-Seq(GSE16256)/Homer	KGTTGCCATGGCAA	1	-1.707	0.5048	36	0.036	1480.5	0.0306
MafA(bZIP)/Islet-MafA-ChIP-Seq(GSE30298)/Homer	TGCTGACTCA	1	-1.706	0.5048	143	0.143	6426.3	0.1328
Tbx6(T-box)/ESC-Tbx6-ChIP-Seq(GSE93524)/Homer	DAGGTGTBAA	1	-1.704	0.5048	271	0.271	12485.6	0.258
STAT6(Stat)/Macrophage-Stat6-ChIP-Seq(GSE38377)/Homer	TTCCKNAGAA	1	-1.689	0.5048	155	0.155	6996.4	0.1445
ERE(NR),IR3/MCF7-ERa-ChIP-Seq(Unpublished)/Homer	VAGGTCACNSTGACC	1	-1.665	0.5109	44	0.044	1849.9	0.0382
Brn2(POU,Homeobox)/NPC-Brn2-ChIP-Seq(GSE35496)/Homer	ATGAATATTC	1	-1.651	0.5146	47	0.047	1988.8	0.0411
ZFX(Zf)/mES-Zfx-ChIP-Seq(GSE11431)/Homer	AGGCCTRG	1	-1.649	0.5146	170	0.17	7718.2	0.1595
TCFL2(HMG)/K562-TCF7L2-ChIP-Seq(GSE29196)/Homer	ACWTCAAAGG	1	-1.598	0.536	24	0.024	962.6	0.0199
CEBP:CEBP(bZIP)/MEF-Chop-ChIP-Seq(GSE35681)/Homer	NTNATGCAAYMNNHTGMAAY	1	-1.598	0.536	64	0.064	2779.3	0.0574
NFIL3(bZIP)/HepG2-NFIL3-ChIP-Seq(Encode)/Homer	VTTACGTAAYNNNNN	1	-1.589	0.536	245	0.245	11300.7	0.2335
PRDM9(Zf)/Testis-DMC1-ChIP-Seq(GSE35498)/Homer	ADGGYAGYAGCATCT	1	-1.579	0.5367	84	0.084	3710.4	0.0767
Pbx3(Homeobox)/GM12878-PBX3-ChIP-Seq(GSE32465)/Homer	SCTGTCAMTCAN	1	-1.576	0.5367	47	0.047	2004.5	0.0414
Reverb(NR),DR2/RAW-Reverba.biotin-ChIP-Seq(GSE45914)/Homer	GTRGGTCASTGGGTCA	1	-1.57	0.5367	27	0.027	1100.8	0.0227
ZNF143|STAF(Zf)/CUTLL-ZNF143-ChIP-Seq(GSE29600)/Homer	ATTTCCCAGVAKSCY	1	-1.561	0.5368	53	0.053	2282.6	0.0472
PRDM14(Zf)/H1-PRDM14-ChIP-Seq(GSE22767)/Homer	RGGTCTCTAACY	1	-1.546	0.5421	67	0.067	2931	0.0606
Gfi1b(Zf)/HPC7-Gfi1b-ChIP-Seq(GSE22178)/Homer	MAATCACTGC	1	-1.518	0.554	209	0.209	9620.5	0.1988
NFE2L2(bZIP)/HepG2-NFE2L2-ChIP-Seq(Encode)/Homer	AWWWTGCTGAGTCAT	1	-1.512	0.5541	16	0.016	621.1	0.0128
RAR:RXR(NR),DR5/ES-RAR-ChIP-Seq(GSE56893)/Homer	RGGTCADNNAGAGGTCAV	1	-1.512	0.5541	4	0.004	116.9	0.0024
Otx2(Homeobox)/EpiLC-Otx2-ChIP-Seq(GSE56098)/Homer	NYTAATCCYB	1	-1.491	0.5599	273	0.273	12683.2	0.262
GFY-Staf(?,Zf)/Promoter/Homer	RACTACAATTCCCAGAAKGC	1	-1.477	0.5646	7	0.007	239.9	0.005
Hnf6b(Homeobox)/LNCaP-Hnf6b-ChIP-Seq(GSE106305)/Homer	TATTGAYY	1	-1.454	0.5745	339	0.339	15863.4	0.3277
HNF4a(NR),DR1/HepG2-HNF4a-ChIP-Seq(GSE25021)/Homer	CARRGKBCAAAGTYCA	1	-1.451	0.5745	89	0.089	3982.2	0.0823
Zfp281(Zf)/ES-Zfp281-ChIP-Seq(GSE81042)/Homer	CCCCTCCCCCAC	1	-1.449	0.5745	16	0.016	629.5	0.013
HRE(HSF)/Striatum-HSF1-ChIP-Seq(GSE38000)/Homer	TTCTAGAABNTTCTA	1	-1.448	0.5745	53	0.053	2309.7	0.0477
RAR:RXR(NR),DR0/ES-RAR-ChIP-Seq(GSE56893)/Homer	AGGTCAAGGTCA	1	-1.443	0.5745	26	0.026	1076.2	0.0222
ETS:RUNX(ETS,Runt)/Jurkat-RUNX1-ChIP-Seq(GSE17954)/Homer	RCAGGATGTGGT	1	-1.436	0.5745	13	0.013	499.5	0.0103
Brn1(POU,Homeobox)/NPC-Brn1-ChIP-Seq(GSE35496)/Homer	TATGCWAATBAV	1	-1.417	0.5768	135	0.135	6157.9	0.1272
GABPA(ETS)/Jurkat-GABPa-ChIP-Seq(GSE17954)/Homer	RACCGGAAGT	1	-1.4	0.5834	150	0.15	6873.2	0.142
Hoxb4(Homeobox)/ES-Hoxb4-ChIP-Seq(GSE34014)/Homer	TGATTRATGGCY	1	-1.395	0.5834	63	0.063	2786.2	0.0576
TR4(NR),DR1/Hela-TR4-ChIP-Seq(GSE24685)/Homer	GAGGTCAAAGGTCA	1	-1.373	0.5932	16	0.016	639.1	0.0132
Barx1(Homeobox)/Stomach-Barx1.3xFlag-ChIP-Seq(GSE69483)/Homer	AAACMATTAN	1	-1.359	0.5981	202	0.202	9361.6	0.1934
ZNF669(Zf)/HEK293-ZNF669.GFP-ChIP-Seq(GSE58341)/Homer	GARTGGTCATCGCCC	1	-1.339	0.6068	10	0.01	379.1	0.0078
Myf5(bHLH)/GM-Myf5-ChIP-Seq(GSE24852)/Homer	BAACAGCTGT	1	-1.316	0.6182	106	0.106	4828	0.0997
ZBTB12(Zf)/HEK293-ZBTB12.GFP-ChIP-Seq(GSE58341)/Homer	NGNTCTAGAACCNGV	1	-1.299	0.6249	87	0.087	3938.6	0.0814
Hand2(bHLH)/Mesoderm-Hand2-ChIP-Seq(GSE61475)/Homer	TGACANARRCCAGRC	1	-1.277	0.6356	92	0.092	4181.6	0.0864
DMRT1(DM)/Testis-DMRT1-ChIP-Seq(GSE64892)/Homer	TWGHWACAWTGTWDC	1	-1.269	0.6373	94	0.094	4278.8	0.0884
Rfx2(HTH)/LoVo-RFX2-ChIP-Seq(GSE49402)/Homer	GTTGCCATGGCAACM	1	-1.259	0.6406	12	0.012	476	0.0098
RXR(NR),DR1/3T3L1-RXR-ChIP-Seq(GSE13511)/Homer	TAGGGCAAAGGTCA	1	-1.248	0.6444	181	0.181	8414.7	0.1739
Pax7(Paired,Homeobox),longest/Myoblast-Pax7-ChIP-Seq(GSE25064)/Homer	NTAATTDGCYAATTANNWWD	1	-1.239	0.6469	18	0.018	748.1	0.0155
Sox4(HMG)/proB-Sox4-ChIP-Seq(GSE50066)/Homer	YCTTTGTTCC	1	-1.214	0.6602	230	0.23	10772.8	0.2226
STAT5(Stat)/mCD4+-Stat5-ChIP-Seq(GSE12346)/Homer	RTTTCTNAGAAA	1	-1.209	0.6603	93	0.093	4253.6	0.0879
ZNF528(Zf)/HEK293-ZNF528.GFP-ChIP-Seq(GSE58341)/Homer	AGAAATGACTTCCCT	1	-1.207	0.6603	2	0.002	53.9	0.0011
STAT6(Stat)/CD4-Stat6-ChIP-Seq(GSE22104)/Homer	ABTTCYYRRGAA	1	-1.172	0.6782	157	0.157	7307.2	0.151
E2A(bHLH)/proBcell-E2A-ChIP-Seq(GSE21978)/Homer	DNRCAGCTGY	1	-1.164	0.6804	252	0.252	11854.5	0.2449
Meis1(Homeobox)/MastCells-Meis1-ChIP-Seq(GSE48085)/Homer	VGCTGWCAVB	1	-1.158	0.6806	333	0.333	15748.6	0.3254
Pit1(Homeobox)/GCrat-Pit1-ChIP-Seq(GSE58009)/Homer	ATGMATATDC	1	-1.146	0.6854	415	0.415	19707.3	0.4072
GLI3(Zf)/Limb-GLI3-ChIP-Chip(GSE11077)/Homer	CGTGGGTGGTCC	1	-1.138	0.6878	14	0.014	582.5	0.012
Atf2(bZIP)/3T3L1-Atf2-ChIP-Seq(GSE56872)/Homer	NRRTGACGTCAT	1	-1.086	0.721	76	0.076	3494.1	0.0722
E2F3(E2F)/MEF-E2F3-ChIP-Seq(GSE71376)/Homer	BTKGGCGGGAAA	1	-1.074	0.726	51	0.051	2317.7	0.0479
Pknox1(Homeobox)/ES-Prep1-ChIP-Seq(GSE63282)/Homer	SCTGTCAVTCAV	1	-1.037	0.7497	42	0.042	1904.8	0.0394
Oct11(POU,Homeobox)/NCIH1048-POU2F3-ChIP-seq(GSE115123)/Homer	GATTTGCATA	1	-1.037	0.7497	137	0.137	6418.3	0.1326
Ets1-distal(ETS)/CD4+-PolII-ChIP-Seq(Barski_et_al.)/Homer	MACAGGAAGT	1	-1.037	0.7497	61	0.061	2801.2	0.0579
Oct4(POU,Homeobox)/mES-Oct4-ChIP-Seq(GSE11431)/Homer	ATTTGCATAW	1	-1.03	0.7497	199	0.199	9390.8	0.194
CREB5(bZIP)/LNCaP-CREB5.V5-ChIP-Seq(GSE137775)/Homer	VVATGACGTCAT	1	-1.014	0.7532	126	0.126	5904.2	0.122
E2F(E2F)/Hela-CellCycle-Expression/Homer	TTSGCGCGAAAA	1	-1.012	0.7532	3	0.003	105	0.0022
HINFP(Zf)/K562-HINFP.eGFP-ChIP-Seq(Encode)/Homer	TWVGGTCCGC	1	-1.007	0.7532	13	0.013	556.7	0.0115
X-box(HTH)/NPC-H3K4me1-ChIP-Seq(GSE16256)/Homer	GGTTGCCATGGCAA	1	-1.004	0.7532	20	0.02	881.8	0.0182
Twist(bHLH)/HMLE-TWIST1-ChIP-Seq(Chang_et_al)/Homer	VCAKCTGGNNNCCAGMTGBN	1	-0.9855	0.7603	19	0.019	838.8	0.0173
Sox2(HMG)/mES-Sox2-ChIP-Seq(GSE11431)/Homer	BCCATTGTTC	1	-0.9833	0.7603	247	0.247	11724.4	0.2422
JunD(bZIP)/K562-JunD-ChIP-Seq/Homer	ATGACGTCATCN	1	-0.9709	0.7609	16	0.016	701.5	0.0145
PAX5(Paired,Homeobox),condensed/GM12878-PAX5-ChIP-Seq(GSE32465)/Homer	GTCACGCTCSCTGM	1	-0.9709	0.7609	16	0.016	701.1	0.0145
Tbox:Smad(T-box,MAD)/ESCd5-Smad2_3-ChIP-Seq(GSE29422)/Homer	AGGTGHCAGACA	1	-0.9675	0.7609	38	0.038	1735.9	0.0359
PPARE(NR),DR1/3T3L1-Pparg-ChIP-Seq(GSE13511)/Homer	TGACCTTTGCCCCA	1	-0.9603	0.7621	171	0.171	8087.2	0.1671
RFX(HTH)/K562-RFX3-ChIP-Seq(SRA012198)/Homer	CGGTTGCCATGGCAAC	1	-0.9579	0.7621	9	0.009	379.1	0.0078
RBPJ:Ebox(?,bHLH)/Panc1-Rbpj1-ChIP-Seq(GSE47459)/Homer	GGGRAARRGRMCAGMTG	1	-0.955	0.7621	52	0.052	2402.6	0.0496
EBNA1(EBV-virus)/Raji-EBNA1-ChIP-Seq(GSE30709)/Homer	GGYAGCAYDTGCTDCCCNNN	1	-0.9457	0.7629	2	0.002	65.5	0.0014
NFAT(RHD)/Jurkat-NFATC1-ChIP-Seq(Jolma_et_al.)/Homer	ATTTTCCATT	1	-0.9376	0.7657	267	0.267	12717.5	0.2628
E2F7(E2F)/Hela-E2F7-ChIP-Seq(GSE32673)/Homer	VDTTTCCCGCCA	1	-0.9356	0.7657	7	0.007	290.4	0.006
COUP-TFII(NR)/K562-NR2F1-ChIP-Seq(Encode)/Homer	GKBCARAGGTCA	1	-0.9277	0.7665	285	0.285	13591.9	0.2808
ZEB1(Zf)/PDAC-ZEB1-ChIP-Seq(GSE64557)/Homer	VCAGGTRDRY	1	-0.926	0.7665	343	0.343	16389.7	0.3386
Cux2(Homeobox)/Liver-Cux2-ChIP-Seq(GSE35985)/Homer	HNRAATCAAT	1	-0.8884	0.7903	180	0.18	8562.3	0.1769
Rbpj1(?)/Panc1-Rbpj1-ChIP-Seq(GSE47459)/Homer	HTTTCCCASG	1	-0.8563	0.8125	298	0.298	14270.8	0.2948
Tbx5(T-box)/HL1-Tbx5.biotin-ChIP-Seq(GSE21529)/Homer	AGGTGTCA	1	-0.8483	0.8155	627	0.627	30188	0.6237
NFAT:AP1(RHD,bZIP)/Jurkat-NFATC1-ChIP-Seq(Jolma_et_al.)/Homer	SARTGGAAAAWRTGAGTCAB	1	-0.8457	0.8155	52	0.052	2440.8	0.0504
DUX(Homeobox)/C2C12-Dux-ChIP-Seq(GSE87279)/Homer	BCWGATTCAATCAAN	1	-0.8413	0.8155	2	0.002	71.6	0.0015
Max(bHLH)/K562-Max-ChIP-Seq(GSE31477)/Homer	RCCACGTGGYYN	1	-0.834	0.8166	117	0.117	5564.3	0.115
c-Jun-CRE(bZIP)/K562-cJun-ChIP-Seq(GSE31477)/Homer	ATGACGTCATCY	1	-0.8176	0.8266	80	0.08	3794.5	0.0784
ETS:E-box(ETS,bHLH)/HPC7-Scl-ChIP-Seq(GSE22178)/Homer	AGGAARCAGCTG	1	-0.7914	0.8449	16	0.016	736	0.0152
Slug(Zf)/Mesoderm-Snai2-ChIP-Seq(GSE61475)/Homer	SNGCACCTGCHS	1	-0.7791	0.8518	105	0.105	5016.6	0.1036
ETS(ETS)/Promoter/Homer	AACCGGAAGT	1	-0.7752	0.8518	42	0.042	1986.2	0.041
IRF:BATF(IRF:bZIP)/pDC-Irf8-ChIP-Seq(GSE66899)/Homer	CTTTCANTATGACTV	1	-0.7751	0.8518	41	0.041	1938.5	0.0401
Hoxa10(Homeobox)/ChickenMSG-Hoxa10.Flag-ChIP-Seq(GSE86088)/Homer	GGYAATGAAA	1	-0.7674	0.8518	200	0.2	9606.2	0.1985
Nrf2(bZIP)/Lymphoblast-Nrf2-ChIP-Seq(GSE37589)/Homer	HTGCTGAGTCAT	1	-0.7666	0.8518	9	0.009	407.3	0.0084
Tbr1(T-box)/Cortex-Tbr1-ChIP-Seq(GSE71384)/Homer	AAGGTGTKAA	1	-0.7586	0.8518	374	0.374	18021.3	0.3723
Sox3(HMG)/NPC-Sox3-ChIP-Seq(GSE33059)/Homer	CCWTTGTY	1	-0.7526	0.8531	466	0.466	22477	0.4644
p63(p53)/Keratinocyte-p63-ChIP-Seq(GSE17611)/Homer	NNDRCATGYCYNRRCATGYH	1	-0.7461	0.8551	62	0.062	2960.9	0.0612
STAT1(Stat)/HelaS3-STAT1-ChIP-Seq(GSE12782)/Homer	NATTTCCNGGAAAT	1	-0.7458	0.8551	84	0.084	4021.9	0.0831
Sp1(Zf)/Promoter/Homer	GGCCCCGCCCCC	1	-0.7364	0.8564	15	0.015	700.2	0.0145
Sox6(HMG)/Myotubes-Sox6-ChIP-Seq(GSE32627)/Homer	CCATTGTTNY	1	-0.7324	0.8564	457	0.457	22059.5	0.4558
RUNX1(Runt)/Jurkat-RUNX1-ChIP-Seq(GSE29180)/Homer	AAACCACARM	1	-0.725	0.8593	244	0.244	11764.8	0.2431
ZNF415(Zf)/HEK293-ZNF415.GFP-ChIP-Seq(GSE58341)/Homer	GRTGMTRGAGCC	1	-0.7234	0.8593	69	0.069	3308.8	0.0684
p53(p53)/mES-cMyc-ChIP-Seq(GSE11431)/Homer	ACATGCCCGGGCAT	1	-0.7179	0.8593	3	0.003	127.1	0.0026
ZNF322(Zf)/HEK293-ZNF322.GFP-ChIP-Seq(GSE58341)/Homer	GAGCCTGGTACTGWGCCTGR	1	-0.7124	0.8598	36	0.036	1719.9	0.0355
COUP-TFII(NR)/Artia-Nr2f2-ChIP-Seq(GSE46497)/Homer	AGRGGTCA	1	-0.7058	0.862	318	0.318	15359.5	0.3173
Eomes(T-box)/H9-Eomes-ChIP-Seq(GSE26097)/Homer	ATTAACACCT	1	-0.6839	0.8776	549	0.549	26556.7	0.5487
NFY(CCAAT)/Promoter/Homer	RGCCAATSRG	1	-0.6769	0.8804	177	0.177	8561	0.1769
E2F6(E2F)/Hela-E2F6-ChIP-Seq(GSE31477)/Homer	GGCGGGAARN	1	-0.6768	0.8804	39	0.039	1877.4	0.0388
HOXA2(Homeobox)/mES-Hoxa2-ChIP-Seq(Donaldson_et_al.)/Homer	GYCATCMATCAT	1	-0.6746	0.8804	33	0.033	1587.3	0.0328
Unknown(Homeobox)/Limb-p300-ChIP-Seq/Homer	SSCMATWAAA	1	-0.6591	0.8857	248	0.248	12012.8	0.2482
NFkB-p65(RHD)/GM12787-p65-ChIP-Seq(GSE19485)/Homer	WGGGGATTTCCC	1	-0.6566	0.8857	84	0.084	4068.1	0.084
Tbx21(T-box)/GM12878-TBX21-ChIP-Seq(Encode)/Homer	AGGTGTGAAA	1	-0.6559	0.8857	284	0.284	13758.5	0.2843
Erra(NR)/HepG2-Erra-ChIP-Seq(GSE31477)/Homer	CAAAGGTCAG	1	-0.6524	0.8857	378	0.378	18312.5	0.3783
ZSCAN22(Zf)/HEK293-ZSCAN22.GFP-ChIP-Seq(GSE58341)/Homer	SMCAGTCWGAKGGAGGAGGC	1	-0.6463	0.8857	9	0.009	428.2	0.0088
Mouse_Recombination_Hotspot(Zf)/Testis-DMC1-ChIP-Seq(GSE24438)/Homer	ACTYKNATTCGTGNTACTTC	1	-0.6408	0.8857	20	0.02	966.3	0.02
MYB(HTH)/ERMYB-Myb-ChIPSeq(GSE22095)/Homer	GGCVGTTR	1	-0.637	0.8857	373	0.373	18085.6	0.3737
ZNF519(Zf)/HEK293-ZNF519.GFP-ChIP-Seq(GSE58341)/Homer	GAGSCCGAGC	1	-0.6352	0.8857	18	0.018	870.1	0.018
TEAD4(TEA)/Tropoblast-Tead4-ChIP-Seq(GSE37350)/Homer	CCWGGAATGY	1	-0.6203	0.8929	192	0.192	9331.9	0.1928
DMRT6(DM)/Testis-DMRT6-ChIP-Seq(GSE60440)/Homer	YDGHTACAWTGTADC	1	-0.6145	0.8947	67	0.067	3265.2	0.0675
PU.1(ETS)/ThioMac-PU.1-ChIP-Seq(GSE21512)/Homer	AGAGGAAGTG	1	-0.6138	0.8947	100	0.1	4870.5	0.1006
PSE(SNAPc)/K562-mStart-Seq/Homer	WAVTCACCMTAASYDAAAAG	1	-0.5846	0.915	187	0.187	9118.8	0.1884
Egr2(Zf)/Thymocytes-Egr2-ChIP-Seq(GSE34254)/Homer	NGCGTGGGCGGR	1	-0.5808	0.9151	11	0.011	540.3	0.0112
Mef2d(MADS)/Retina-Mef2d-ChIP-Seq(GSE61391)/Homer	GCTATTTTTAGC	1	-0.5803	0.9151	77	0.077	3771.2	0.0779
Maz(Zf)/HepG2-Maz-ChIP-Seq(GSE31477)/Homer	GGGGGGGG	1	-0.5521	0.9347	97	0.097	4764.9	0.0984
Gli2(Zf)/GM2-Gli2-ChIP-Chip(GSE112702)/Homer	YSTGGGTGGTCT	1	-0.5491	0.9347	27	0.027	1340	0.0277
EAR2(NR)/K562-NR2F6-ChIP-Seq(Encode)/Homer	NRBCARRGGTCA	1	-0.5355	0.9435	253	0.253	12369.8	0.2556
TEAD3(TEA)/HepG2-TEAD3-ChIP-Seq(Encode)/Homer	TRCATTCCAG	1	-0.5099	0.9644	294	0.294	14387	0.2972
CTCF-SatelliteElement(Zf?)/CD4+-CTCF-ChIP-Seq(Barski_et_al.)/Homer	TGCAGTTCCMVNWRTGGCCA	1	-0.5093	0.9644	2	0.002	98.8	0.002
RUNX(Runt)/HPC7-Runx1-ChIP-Seq(GSE22178)/Homer	SAAACCACAG	1	-0.505	0.9644	157	0.157	7727.4	0.1597
Smad2(MAD)/ES-SMAD2-ChIP-Seq(GSE29422)/Homer	CTGTCTGG	1	-0.4905	0.9727	241	0.241	11832.4	0.2445
RORgt(NR)/EL4-RORgt.Flag-ChIP-Seq(GSE56019)/Homer	AAYTAGGTCA	1	-0.4892	0.9727	28	0.028	1412.1	0.0292
RORgt(NR)/EL4-RORgt.Flag-ChIP-Seq(GSE56019)/Homer	AAYTAGGTCA	1	-0.4892	0.9727	28	0.028	1412.1	0.0292
CEBP(bZIP)/ThioMac-CEBPb-ChIP-Seq(GSE21512)/Homer	ATTGCGCAAC	1	-0.4801	0.9727	238	0.238	11697.3	0.2417
Nkx2.5(Homeobox)/HL1-Nkx2.5.biotin-ChIP-Seq(GSE21529)/Homer	RRSCACTYAA	1	-0.4748	0.974	505	0.505	24656.4	0.5094
Pit1+1bp(Homeobox)/GCrat-Pit1-ChIP-Seq(GSE58009)/Homer	ATGCATAATTCA	1	-0.4716	0.974	158	0.158	7806.6	0.1613
ZBTB33(Zf)/GM12878-ZBTB33-ChIP-Seq(GSE32465)/Homer	GGVTCTCGCGAGAAC	1	-0.4655	0.9762	2	0.002	103.3	0.0021
USF1(bHLH)/GM12878-Usf1-ChIP-Seq(GSE32465)/Homer	SGTCACGTGR	1	-0.4631	0.9762	63	0.063	3156.3	0.0652
HIF-1a(bHLH)/MCF7-HIF1a-ChIP-Seq(GSE28352)/Homer	TACGTGCV	1	-0.4631	0.9762	36	0.036	1821	0.0376
Sox7(HMG)/ESC-Sox7-ChIP-Seq(GSE133899)/Homer	VVRRAACAATGG	1	-0.4547	0.9764	72	0.072	3605.3	0.0745
ZNF264(Zf)/HEK293-ZNF264.GFP-ChIP-Seq(GSE58341)/Homer	RGGGCACTAACY	1	-0.4545	0.9764	103	0.103	5129.7	0.106
PU.1:IRF8(ETS:IRF)/pDC-Irf8-ChIP-Seq(GSE66899)/Homer	GGAAGTGAAAST	1	-0.4541	0.9764	45	0.045	2272.5	0.047
ZFP3(Zf)/HEK293-ZFP3.GFP-ChIP-Seq(GSE58341)/Homer	GGGTTTTGAAGGATGARTAGGAGTT	1	-0.4512	0.9764	1	0.001	49	0.001
DUX4(Homeobox)/Myoblasts-DUX4.V5-ChIP-Seq(GSE75791)/Homer	NWTAAYCYAATCAWN	1	-0.4463	0.9764	18	0.018	929.9	0.0192
Duxbl(Homeobox)/NIH3T3-Duxbl.HA-ChIP-Seq(GSE119782)/Homer	TAAYCYAATCAA	1	-0.4179	0.9955	32	0.032	1644.7	0.034
ZEB2(Zf)/SNU398-ZEB2-ChIP-Seq(GSE103048)/Homer	GNMCAGGTGTGC	1	-0.4151	0.9955	176	0.176	8742.7	0.1806
Sp5(Zf)/mES-Sp5.Flag-ChIP-Seq(GSE72989)/Homer	RGKGGGCGGAGC	1	-0.4144	0.9955	87	0.087	4375	0.0904
MYNN(Zf)/HEK293-MYNN.eGFP-ChIP-Seq(Encode)/Homer	TTCAAAWTAAAAGTC	1	-0.4143	0.9955	90	0.09	4522.8	0.0934
c-Myc(bHLH)/mES-cMyc-ChIP-Seq(GSE11431)/Homer	VVCCACGTGG	1	-0.4098	0.9955	68	0.068	3439	0.0711
RUNX-AML(Runt)/CD4+-PolII-ChIP-Seq(Barski_et_al.)/Homer	GCTGTGGTTW	1	-0.3987	0.9978	166	0.166	8270.8	0.1709
Sp2(Zf)/HEK293-Sp2.eGFP-ChIP-Seq(Encode)/Homer	YGGCCCCGCCCC	1	-0.396	0.9978	133	0.133	6654.8	0.1375
BORIS(Zf)/K562-CTCFL-ChIP-Seq(GSE32465)/Homer	CNNBRGCGCCCCCTGSTGGC	1	-0.3703	1	10	0.01	546.7	0.0113
Ronin(THAP)/ES-Thap11-ChIP-Seq(GSE51522)/Homer	RACTACAACTCCCAGVAKGC	1	-0.3588	1	1	0.001	58.9	0.0012
E2F1(E2F)/Hela-E2F1-ChIP-Seq(GSE22478)/Homer	CWGGCGGGAA	1	-0.3564	1	12	0.012	655.8	0.0135
ZNF711(Zf)/SHSY5Y-ZNF711-ChIP-Seq(GSE20673)/Homer	AGGCCTAG	1	-0.347	1	218	0.218	10878.5	0.2248
ZNF692(Zf)/HEK293-ZNF692.GFP-ChIP-Seq(GSE58341)/Homer	GTGGGCCCCA	1	-0.3434	1	10	0.01	555.5	0.0115
Elk1(ETS)/Hela-Elk1-ChIP-Seq(GSE31477)/Homer	HACTTCCGGY	1	-0.3397	1	56	0.056	2894.1	0.0598
Snail1(Zf)/LS174T-SNAIL1.HA-ChIP-Seq(GSE127183)/Homer	TRCACCTGCY	1	-0.3309	1	173	0.173	8692.8	0.1796
bHLHE40(bHLH)/HepG2-BHLHE40-ChIP-Seq(GSE31477)/Homer	KCACGTGMCN	1	-0.325	1	37	0.037	1949.2	0.0403
NPAS2(bHLH)/Liver-NPAS2-ChIP-Seq(GSE39860)/Homer	KCCACGTGAC	1	-0.324	1	215	0.215	10762.6	0.2224
bHLHE41(bHLH)/proB-Bhlhe41-ChIP-Seq(GSE93764)/Homer	KCACGTGMCN	1	-0.3228	1	145	0.145	7324.5	0.1513
E-box(bHLH)/Promoter/Homer	SSGGTCACGTGA	1	-0.3197	1	6	0.006	349.2	0.0072
MafF(bZIP)/HepG2-MafF-ChIP-Seq(GSE31477)/Homer	HWWGTCAGCAWWTTT	1	-0.3086	1	104	0.104	5313.9	0.1098
Zfp809(Zf)/ES-Zfp809-ChIP-Seq(GSE70799)/Homer	GGGGCTYGKCTGGGA	1	-0.302	1	13	0.013	729.8	0.0151
ZNF16(Zf)/HEK293-ZNF16.GFP-ChIP-Seq(GSE58341)/Homer	MACCTTCYATGGCTCCCTAKTGCCY	1	-0.288	1	1	0.001	67.6	0.0014
OCT:OCT-short(POU,Homeobox)/NPC-OCT6-ChIP-Seq(GSE43916)/Homer	ATGCATWATGCATRW	1	-0.2861	1	277	0.277	13855	0.2863
PU.1-IRF(ETS:IRF)/Bcell-PU.1-ChIP-Seq(GSE21512)/Homer	MGGAAGTGAAAC	1	-0.2847	1	311	0.311	15517.2	0.3206
Sox17(HMG)/Endoderm-Sox17-ChIP-Seq(GSE61475)/Homer	CCATTGTTYB	1	-0.2819	1	205	0.205	10332.3	0.2135
Sox21(HMG)/ESC-SOX21-ChIP-Seq(GSE110505)/Homer	BCCWTTGTBYKV	1	-0.279	1	450	0.45	22287.6	0.4605
IRF3(IRF)/BMDM-Irf3-ChIP-Seq(GSE67343)/Homer	AGTTTCAKTTTC	1	-0.2641	1	97	0.097	5015.4	0.1036
CArG(MADS)/PUER-Srf-ChIP-Seq(Sullivan_et_al.)/Homer	CCATATATGGNM	1	-0.2631	1	73	0.073	3815.5	0.0788
HOXB13(Homeobox)/ProstateTumor-HOXB13-ChIP-Seq(GSE56288)/Homer	TTTTATKRGG	1	-0.2618	1	365	0.365	18190.6	0.3758
NFkB-p65-Rel(RHD)/ThioMac-LPS-Expression(GSE23622)/Homer	GGAAATTCCC	1	-0.2567	1	8	0.008	480.9	0.0099
Bcl11a(Zf)/HSPC-BCL11A-ChIP-Seq(GSE104676)/Homer	TYTGACCASWRG	1	-0.2554	1	147	0.147	7511	0.1552
IRF1(IRF)/PBMC-IRF1-ChIP-Seq(GSE43036)/Homer	GAAAGTGAAAGT	1	-0.2407	1	36	0.036	1960.7	0.0405
Rfx5(HTH)/GM12878-Rfx5-ChIP-Seq(GSE31477)/Homer	SCCTAGCAACAG	1	-0.2399	1	57	0.057	3032.6	0.0627
Elk4(ETS)/Hela-Elk4-ChIP-Seq(GSE31477)/Homer	NRYTTCCGGY	1	-0.2363	1	56	0.056	2985.5	0.0617
Phox2b(Homeobox)/CLBGA-PHOX2B-ChIP-Seq(GSE90683)/Homer	TTAATTNAATTA	1	-0.2307	1	103	0.103	5357.1	0.1107
E2F4(E2F)/K562-E2F4-ChIP-Seq(GSE31477)/Homer	GGCGGGAAAH	1	-0.2304	1	23	0.023	1294.9	0.0268
TFE3(bHLH)/MEF-TFE3-ChIP-Seq(GSE75757)/Homer	GTCACGTGACYV	1	-0.2299	1	11	0.011	656.8	0.0136
Znf263(Zf)/K562-Znf263-ChIP-Seq(GSE31477)/Homer	CVGTSCTCCC	1	-0.2291	1	236	0.236	11945	0.2468
ZNF41(Zf)/HEK293-ZNF41.GFP-ChIP-Seq(GSE58341)/Homer	CCTCATGGTGYCYTWYTCCCTTGTG	1	-0.2284	1	6	0.006	380.2	0.0079
IRF8(IRF)/BMDM-IRF8-ChIP-Seq(GSE77884)/Homer	GRAASTGAAAST	1	-0.2279	1	80	0.08	4207.4	0.0869
Hnf1(Homeobox)/Liver-Foxa2-Chip-Seq(GSE25694)/Homer	GGTTAAWCATTAA	1	-0.2155	1	56	0.056	3007.1	0.0621
TEAD2(TEA)/Py2T-Tead2-ChIP-Seq(GSE55709)/Homer	CCWGGAATGY	1	-0.211	1	120	0.12	6235.4	0.1288
PAX3:FKHR-fusion(Paired,Homeobox)/Rh4-PAX3:FKHR-ChIP-Seq(GSE19063)/Homer	ACCRTGACTAATTNN	1	-0.2056	1	60	0.06	3222.7	0.0666
Etv2(ETS)/ES-ER71-ChIP-Seq(GSE59402)/Homer	NNAYTTCCTGHN	1	-0.2035	1	171	0.171	8785	0.1815
VDR(NR),DR3/GM10855-VDR+vitD-ChIP-Seq(GSE22484)/Homer	ARAGGTCANWGAGTTCANNN	1	-0.2027	1	27	0.027	1525.1	0.0315
GRHL2(CP2)/HBE-GRHL2-ChIP-Seq(GSE46194)/Homer	AAACYKGTTWDACMRGTTTB	1	-0.2026	1	91	0.091	4794	0.099
HNF1b(Homeobox)/PDAC-HNF1B-ChIP-Seq(GSE64557)/Homer	GTTAATNATTAA	1	-0.2026	1	64	0.064	3429.6	0.0709
Atf7(bZIP)/3T3L1-Atf7-ChIP-Seq(GSE56872)/Homer	NGRTGACGTCAY	1	-0.2013	1	112	0.112	5850.4	0.1209
CEBP:AP1(bZIP)/ThioMac-CEBPb-ChIP-Seq(GSE21512)/Homer	DRTGTTGCAA	1	-0.1967	1	225	0.225	11466.8	0.2369
RARg(NR)/ES-RARg-ChIP-Seq(GSE30538)/Homer	AGGTCAAGGTCA	1	-0.1921	1	4	0.004	278	0.0057
MNT(bHLH)/HepG2-MNT-ChIP-Seq(Encode)/Homer	DGCACACGTG	1	-0.1914	1	203	0.203	10391.1	0.2147
Sox15(HMG)/CPA-Sox15-ChIP-Seq(GSE62909)/Homer	RAACAATGGN	1	-0.1902	1	300	0.3	15165.4	0.3133
NPAS(bHLH)/Liver-NPAS-ChIP-Seq(GSE39860)/Homer	NVCACGTG	1	-0.1896	1	322	0.322	16243.5	0.3356
ETV4(ETS)/HepG2-ETV4-ChIP-Seq(ENCODE)/Homer	ACCGGAAGTG	1	-0.1877	1	145	0.145	7521.8	0.1554
TEAD1(TEAD)/HepG2-TEAD1-ChIP-Seq(Encode)/Homer	CYRCATTCCA	1	-0.1835	1	232	0.232	11839.8	0.2446
Bapx1(Homeobox)/VertebralCol-Bapx1-ChIP-Seq(GSE36672)/Homer	TTRAGTGSYK	1	-0.1831	1	517	0.517	25736.6	0.5317
THRb(NR)/Liver-NR1A2-ChIP-Seq(GSE52613)/Homer	TRAGGTCA	1	-0.1804	1	667	0.667	32954.6	0.6809
Pax8(Paired,Homeobox)/Thyroid-Pax8-ChIP-Seq(GSE26938)/Homer	GTCATGCHTGRCTGS	1	-0.173	1	43	0.043	2388.9	0.0494
n-Myc(bHLH)/mES-nMyc-ChIP-Seq(GSE11431)/Homer	VRCCACGTGG	1	-0.1729	1	89	0.089	4738.4	0.0979
ZNF165(Zf)/WHIM12-ZNF165-ChIP-Seq(GSE65937)/Homer	AAGGKGRCGCAGGCA	1	-0.1695	1	9	0.009	579.2	0.012
c-Myc(bHLH)/LNCAP-cMyc-ChIP-Seq(Unpublished)/Homer	VCCACGTG	1	-0.1689	1	42	0.042	2341.7	0.0484
ISRE(IRF)/ThioMac-LPS-Expression(GSE23622)/Homer	AGTTTCASTTTC	1	-0.1654	1	14	0.014	860.3	0.0178
FOXA1:AR(Forkhead,NR)/LNCAP-AR-ChIP-Seq(GSE27824)/Homer	AGTAAACAAAAAAGAACAND	1	-0.1624	1	29	0.029	1668.5	0.0345
bZIP:IRF(bZIP,IRF)/Th17-BatF-ChIP-Seq(GSE39756)/Homer	NAGTTTCABTHTGACTNW	1	-0.158	1	143	0.143	7479.7	0.1545
ELF1(ETS)/Jurkat-ELF1-ChIP-Seq(SRA014231)/Homer	AVCCGGAAGT	1	-0.1557	1	51	0.051	2824.8	0.0584
Nanog(Homeobox)/mES-Nanog-ChIP-Seq(GSE11724)/Homer	RGCCATTAAC	1	-0.1555	1	817	0.817	40132.8	0.8292
CRX(Homeobox)/Retina-Crx-ChIP-Seq(GSE20012)/Homer	GCTAATCC	1	-0.1485	1	646	0.646	32032.2	0.6618
SpiB(ETS)/OCILY3-SPIB-ChIP-Seq(GSE56857)/Homer	AAAGRGGAAGTG	1	-0.1482	1	49	0.049	2731.4	0.0564
YY1(Zf)/Promoter/Homer	CAAGATGGCGGC	1	-0.1441	1	6	0.006	421.4	0.0087
Nkx2.2(Homeobox)/NPC-Nkx2.2-ChIP-Seq(GSE61673)/Homer	BTBRAGTGSN	1	-0.1387	1	430	0.43	21647.9	0.4473
OCT:OCT(POU,Homeobox,IR1)/NPC-Brn2-ChIP-Seq(GSE35496)/Homer	ATGAATWATTCATGA	1	-0.1253	1	4	0.004	310.7	0.0064
Nkx2.1(Homeobox)/LungAC-Nkx2.1-ChIP-Seq(GSE43252)/Homer	RSCACTYRAG	1	-0.1252	1	592	0.592	29516.5	0.6098
Hoxd10(Homeobox)/ChickenMSG-Hoxd10.Flag-ChIP-Seq(GSE86088)/Homer	GGCMATGAAA	1	-0.1242	1	354	0.354	17990.5	0.3717
PBX1(Homeobox)/MCF7-PBX1-ChIP-Seq(GSE28007)/Homer	GSCTGTCACTCA	1	-0.1135	1	9	0.009	620.3	0.0128
p53(p53)/Saos-p53-ChIP-Seq(GSE15780)/Homer	RRCATGYCYRGRCATGYYYN	1	-0.1043	1	14	0.014	916.9	0.0189
p53(p53)/Saos-p53-ChIP-Seq/Homer	RRCATGYCYRGRCATGYYYN	1	-0.1043	1	14	0.014	916.9	0.0189
Tcfcp2l1(CP2)/mES-Tcfcp2l1-ChIP-Seq(GSE11431)/Homer	NRAACCRGTTYRAACCRGYT	1	-0.1036	1	12	0.012	804	0.0166
CLOCK(bHLH)/Liver-Clock-ChIP-Seq(GSE39860)/Homer	GHCACGTG	1	-0.09972	1	80	0.08	4421.7	0.0914
KLF6(Zf)/PDAC-KLF6-ChIP-Seq(GSE64557)/Homer	MKGGGYGTGGCC	1	-0.09697	1	89	0.089	4890.9	0.101
ZNF136(Zf)/HEK293-ZNF136.GFP-ChIP-Seq(GSE58341)/Homer	YTKGATAHAGTATTCTWGGTNGGCA	1	-0.0883	1	34	0.034	2037.7	0.0421
NRF(NRF)/Promoter/Homer	STGCGCATGCGC	1	-0.08726	1	5	0.005	401.7	0.0083
TATA-Box(TBP)/Promoter/Homer	CCTTTTAWAGSC	1	-0.08422	1	352	0.352	18047.2	0.3729
NFkB-p50,p52(RHD)/Monocyte-p50-ChIP-Chip(Schreiber_et_al.)/Homer	GGGGGAATCCCC	1	-0.08011	1	7	0.007	533.6	0.011
PRDM10(Zf)/HEK293-PRDM10.eGFP-ChIP-Seq(Encode)/Homer	TGGTACATTCCA	1	-0.07886	1	107	0.107	5864.2	0.1212
Fli1(ETS)/CD8-FLI-ChIP-Seq(GSE20898)/Homer	NRYTTCCGGH	1	-0.07803	1	165	0.165	8806.7	0.182
Usf2(bHLH)/C2C12-Usf2-ChIP-Seq(GSE36030)/Homer	GTCACGTGGT	1	-0.0761	1	58	0.058	3338.5	0.069
Pax7(Paired,Homeobox),long/Myoblast-Pax7-ChIP-Seq(GSE25064)/Homer	TAATCHGATTAC	1	-0.0759	1	8	0.008	599.1	0.0124
RARa(NR)/K562-RARa-ChIP-Seq(Encode)/Homer	TTGAMCTTTG	1	-0.07408	1	578	0.578	29052.6	0.6002
Brachyury(T-box)/Mesoendoderm-Brachyury-ChIP-exo(GSE54963)/Homer	ANTTMRCASBNNNGTGYKAAN	1	-0.06981	1	63	0.063	3619	0.0748
Npas4(bHLH)/Neuron-Npas4-ChIP-Seq(GSE127793)/Homer	NHRTCACGACDN	1	-0.06972	1	117	0.117	6407.1	0.1324
Cdx2(Homeobox)/mES-Cdx2-ChIP-Seq(GSE14586)/Homer	GYMATAAAAH	1	-0.06959	1	285	0.285	14822.8	0.3062
SPDEF(ETS)/VCaP-SPDEF-ChIP-Seq(SRA014231)/Homer	ASWTCCTGBT	1	-0.06874	1	173	0.173	9247.1	0.1911
PRDM1(Zf)/Hela-PRDM1-ChIP-Seq(GSE31477)/Homer	ACTTTCACTTTC	1	-0.06536	1	143	0.143	7747.6	0.1601
Prop1(Homeobox)/GHFT1-PROP1.biotin-ChIP-Seq(GSE77302)/Homer	NTAATBNAATTA	1	-0.06433	1	277	0.277	14454.3	0.2986
TEAD(TEA)/Fibroblast-PU.1-ChIP-Seq(Unpublished)/Homer	YCWGGAATGY	1	-0.06226	1	171	0.171	9176.6	0.1896
GFY(?)/Promoter/Homer	ACTACAATTCCC	1	-0.05692	1	5	0.005	434.1	0.009
GSC(Homeobox)/FrogEmbryos-GSC-ChIP-Seq(DRA000576)/Homer	RGGATTAR	1	-0.056	1	432	0.432	22106.7	0.4567
BMAL1(bHLH)/Liver-Bmal1-ChIP-Seq(GSE39860)/Homer	GNCACGTG	1	-0.05255	1	345	0.345	17877.4	0.3694
FXR(NR),IR1/Liver-FXR-ChIP-Seq(Chong_et_al.)/Homer	AGGTCANTGACCTB	1	-0.0517	1	47	0.047	2827.5	0.0584
CDX4(Homeobox)/ZebrafishEmbryos-Cdx4.Myc-ChIP-Seq(GSE48254)/Homer	NGYCATAAAWCH	1	-0.05101	1	330	0.33	17150.2	0.3543
ZNF382(Zf)/HEK293-ZNF382.GFP-ChIP-Seq(GSE58341)/Homer	GNCTGTASTRNTGBCTCHTT	1	-0.05055	1	3	0.003	306	0.0063
MITF(bHLH)/MastCells-MITF-ChIP-Seq(GSE48085)/Homer	RTCATGTGAC	1	-0.0488	1	164	0.164	8893.5	0.1837
CTCF(Zf)/CD4+-CTCF-ChIP-Seq(Barski_et_al.)/Homer	AYAGTGCCMYCTRGTGGCCA	1	-0.04794	1	5	0.005	447.8	0.0093
ETS1(ETS)/Jurkat-ETS1-ChIP-Seq(GSE17954)/Homer	ACAGGAAGTG	1	-0.0443	1	167	0.167	9072.7	0.1874
ETV1(ETS)/GIST48-ETV1-ChIP-Seq(GSE22441)/Homer	AACCGGAAGT	1	-0.04247	1	209	0.209	11201	0.2314
Klf9(Zf)/GBM-Klf9-ChIP-Seq(GSE62211)/Homer	GCCACRCCCACY	1	-0.03836	1	22	0.022	1494.2	0.0309
Hoxd13(Homeobox)/ChickenMSG-Hoxd13.Flag-ChIP-Seq(GSE86088)/Homer	NCYAATAAAA	1	-0.0348	1	527	0.527	26871.3	0.5552
IRF2(IRF)/Erythroblas-IRF2-ChIP-Seq(GSE36985)/Homer	GAAASYGAAASY	1	-0.03331	1	19	0.019	1338.4	0.0277
ERG(ETS)/VCaP-ERG-ChIP-Seq(GSE14097)/Homer	ACAGGAAGTG	1	-0.03254	1	273	0.273	14480	0.2992
Zfp57(Zf)/H1-ZFP57.HA-ChIP-Seq(GSE115387)/Homer	NANTGCSGCA	1	-0.03104	1	15	0.015	1110.6	0.0229
p73(p53)/Trachea-p73-ChIP-Seq(PRJNA310161)/Homer	NRRRCAWGTCCDGRCATGYY	1	-0.02866	1	3	0.003	341.7	0.0071
KLF14(Zf)/HEK293-KLF14.GFP-ChIP-Seq(GSE58341)/Homer	RGKGGGCGKGGC	1	-0.02762	1	161	0.161	8894.5	0.1838
CHR(?)/Hela-CellCycle-Expression/Homer	SRGTTTCAAA	1	-0.01963	1	201	0.201	11015.1	0.2276
EWS:ERG-fusion(ETS)/CADO_ES1-EWS:ERG-ChIP-Seq(SRA014231)/Homer	ATTTCCTGTN	1	-0.01944	1	165	0.165	9187.3	0.1898
KLF10(Zf)/HEK293-KLF10.GFP-ChIP-Seq(GSE58341)/Homer	GGGGGTGTGTCC	1	-0.01908	1	69	0.069	4186.6	0.0865
Hoxd11(Homeobox)/ChickenMSG-Hoxd11.Flag-ChIP-Seq(GSE86088)/Homer	VGCCATAAAA	1	-0.01544	1	655	0.655	33224	0.6864
ZNF768(Zf)/Rajj-ZNF768-ChIP-Seq(GSE111879)/Homer	RHHCAGAGAGGB	1	-0.01432	1	3	0.003	384.7	0.0079
SCRT1(Zf)/HEK293-SCRT1.eGFP-ChIP-Seq(Encode)/Homer	GCAACAGGTG	1	-0.01073	1	55	0.055	3522.5	0.0728
PRDM15(Zf)/ESC-Prdm15-ChIP-Seq(GSE73694)/Homer	YCCDNTCCAGGTTTT	1	-0.009089	1	189	0.189	10598	0.219
Zac1(Zf)/Neuro2A-Plagl1-ChIP-Seq(GSE75942)/Homer	HAWGRGGCCM	1	-0.008622	1	346	0.346	18485.3	0.3819
CUX1(Homeobox)/K562-CUX1-ChIP-Seq(GSE92882)/Homer	TATCGATNAN	1	-0.006711	1	240	0.24	13261.5	0.274
ZNF416(Zf)/HEK293-ZNF416.GFP-ChIP-Seq(GSE58341)/Homer	WDNCTGGGCA	1	-0.006449	1	221	0.221	12309.1	0.2543
EWS:FLI1-fusion(ETS)/SK_N_MC-EWS:FLI1-ChIP-Seq(SRA014231)/Homer	VACAGGAAAT	1	-0.004729	1	80	0.08	5021.2	0.1037
KLF3(Zf)/MEF-Klf3-ChIP-Seq(GSE44748)/Homer	NRGCCCCRCCCHBNN	1	-0.004554	1	35	0.035	2511.9	0.0519
KLF1(Zf)/HUDEP2-KLF1-CutnRun(GSE136251)/Homer	VDGGGYGGGGCY	1	-0.004387	1	66	0.066	4267.4	0.0882
Mef2b(MADS)/HEK293-Mef2b.V5-ChIP-Seq(GSE67450)/Homer	GCTATTTTTGGM	1	-0.00413	1	302	0.302	16493.4	0.3408
Elf4(ETS)/BMDM-Elf4-ChIP-Seq(GSE88699)/Homer	ACTTCCKGKT	1	-0.003885	1	149	0.149	8721.8	0.1802
Hoxd12(Homeobox)/ChickenMSG-Hoxd12.Flag-ChIP-Seq(GSE86088)/Homer	HDGYAATGAAAN	1	-0.002961	1	580	0.58	30103.1	0.6219
Mef2a(MADS)/HL1-Mef2a.biotin-ChIP-Seq(GSE21529)/Homer	CYAAAAATAG	1	-0.001615	1	155	0.155	9207.2	0.1902
EKLF(Zf)/Erythrocyte-Klf1-ChIP-Seq(GSE20478)/Homer	NWGGGTGTGGCY	1	-0.001157	1	15	0.015	1421.6	0.0294
KLF5(Zf)/LoVo-KLF5-ChIP-Seq(GSE49402)/Homer	DGGGYGKGGC	1	-0.001083	1	107	0.107	6727.5	0.139
LRF(Zf)/Erythroblasts-ZBTB7A-ChIP-Seq(GSE74977)/Homer	AAGACCCYYN	1	-0.001072	1	124	0.124	7642.6	0.1579
Srebp1a(bHLH)/HepG2-Srebp1a-ChIP-Seq(GSE31477)/Homer	RTCACSCCAY	1	-0.00075	1	31	0.031	2477	0.0512
Srebp2(bHLH)/HepG2-Srebp2-ChIP-Seq(GSE31477)/Homer	CGGTCACSCCAC	1	-0.000589	1	21	0.021	1874.5	0.0387
Hoxa11(Homeobox)/ChickenMSG-Hoxa11.Flag-ChIP-Seq(GSE86088)/Homer	TTTTATGGCM	1	-0.000504	1	655	0.655	34010	0.7027
Hoxa9(Homeobox)/ChickenMSG-Hoxa9.Flag-ChIP-Seq(GSE86088)/Homer	RGCAATNAAA	1	-0.000353	1	672	0.672	34863.8	0.7203
THRb(NR)/HepG2-THRb.Flag-ChIP-Seq(Encode)/Homer	GGTCACCTGAGGTCA	1	-0.000295	1	69	0.069	4816.7	0.0995
THRa(NR)/C17.2-THRa-ChIP-Seq(GSE38347)/Homer	GGTCANYTGAGGWCA	1	-0.000137	1	62	0.062	4511.3	0.0932
ELF5(ETS)/T47D-ELF5-ChIP-Seq(GSE30407)/Homer	ACVAGGAAGT	1	-9.4e-05	1	117	0.117	7648.8	0.158
EHF(ETS)/LoVo-EHF-ChIP-Seq(GSE49402)/Homer	AVCAGGAAGT	1	-5.5e-05	1	219	0.219	13155	0.2718
LXRE(NR),DR4/RAW-LXRb.biotin-ChIP-Seq(GSE21512)/Homer	RGGTTACTANAGGTCA	1	-5.3e-05	1	16	0.016	1740.9	0.036
Klf4(Zf)/mES-Klf4-ChIP-Seq(GSE11431)/Homer	GCCACACCCA	1	-1.6e-05	1	24	0.024	2391	0.0494
Mef2c(MADS)/GM12878-Mef2c-ChIP-Seq(GSE32465)/Homer	DCYAAAAATAGM	1	-7e-06	1	172	0.172	10997.9	0.2272
OCT:OCT(POU,Homeobox)/NPC-OCT6-ChIP-Seq(GSE43916)/Homer	YATGCATATRCATRT	1	-5e-06	1	42	0.042	3654.5	0.0755
GLIS3(Zf)/Thyroid-Glis3.GFP-ChIP-Seq(GSE103297)/Homer	CTCCCTGGGAGGCCN	1	-5e-06	1	181	0.181	11530.2	0.2382
ELF3(ETS)/PDAC-ELF3-ChIP-Seq(GSE64557)/Homer	ANCAGGAAGT	1	-4e-06	1	117	0.117	8068.9	0.1667
Pitx1(Homeobox)/Chicken-Pitx1-ChIP-Seq(GSE38910)/Homer	TAATCCCN	1	-2e-06	1	821	0.821	42187.4	0.8716
Hoxa13(Homeobox)/ChickenMSG-Hoxa13.Flag-ChIP-Seq(GSE86088)/Homer	CYHATAAAAN	1	0	1	655	0.655	35484.2	0.7331
GFX(?)/Promoter/Homer	ATTCTCGCGAGA	1	0	1	0	0	62.2	0.0013
NRF1(NRF)/MCF7-NRF1-ChIP-Seq(Unpublished)/Homer	CTGCGCATGCGC	1	0	1	0	0	167.4	0.0035
OCT:OCT(POU,Homeobox)/NPC-Brn1-ChIP-Seq(GSE35496)/Homer	ATGAATATTCATGAG	1	0	1	0	0	135.3	0.0028
