## Supplemental Table 3 for "NSD2 is a requisite subunit of the AR/FOXA1 neo-enhanceosome in promoting prostate tumorigenesis"

### Sheet: Supplementary Table 3
Cell lines	LLC0150 IC50 (nM)	Cell type	Lineage	NSD2 altered
RS4;11	0.274	Cancer	Lymphoid	Yes
MOLT3	0.4198	Cancer	Lymphoid	No
RPMI-8402	0.43	Cancer	Lymphoid	Yes
MM1.S	3.273	Cancer	Lymphoid	Yes
H1048	4.053	Cancer	Lung	No
MM1.R	13.39	Cancer	Lymphoid	Yes
TC-205	18.45	Cancer	Primitive Neuro-Ectodermal Tumors (PNET)	No
H1836	24.21	Cancer	Lung	No
TC32	28.27	Cancer	Primitive Neuro-Ectodermal Tumors (PNET)	No
MOLT4	32.95	Cancer	Lymphoid	No
DoHH2	35.23	Cancer	Lymphoid	No
CHLA-9	35.91	Cancer	Primitive Neuro-Ectodermal Tumors (PNET)	No
CHLA-258	42.38	Cancer	Primitive Neuro-Ectodermal Tumors (PNET)	No
SUM185PE	44.68	Cancer	Breast	No
NB-1643	53.03	Cancer	Neuroblastoma	No
CB-AGPN	55.05	Cancer	Primitive Neuro-Ectodermal Tumors (PNET)	No
LASCPC-01	55.22	Cancer	Prostate	No
CAMA-1	58.19	Cancer	Breast	No
SEM	61.77	Cancer	Lymphoid	Yes
R-CHACV	69.68	Cancer	Lymphoid	Yes
T47D	78.05	Cancer	Breast	No
VCaP	84.84	Cancer	Prostate	No
MDA-PCa-2b	87.56	Cancer	Prostate	No
KARPAS-25	105.9	Cancer	Lymphoid	No
COG-N-561	116.1	Cancer	Neuroblastoma	No
CHLA-218	139.5	Cancer	Primitive Neuro-Ectodermal Tumors (PNET)	No
MDA-MB-330	191.8	Cancer	Breast	No
H446	218.1	Cancer	Lung	No
PA-1	232.9	Cancer	Ovary	No
MFM-223	237.8	Cancer	Breast	No
WA-72-PS	244.6	Cancer	Breast	No
22RV1	244.655	Cancer	Prostate	No
LNCaP	251.6	Cancer	Prostate	No
MDA-MB-468	273.9	Cancer	Breast	No
CWRR1	280.6	Cancer	Prostate	No
MDA-MB-453	294.2	Cancer	Breast	No
N87	304.4	Cancer	Stomach	No
IMR90	411	Normal	Lung	No
WA-72-As	443.5	Cancer	Breast	No
COG-E-352	546.6	Cancer	Primitive Neuro-Ectodermal Tumors (PNET)	No
H524	549	Cancer	Lung	No
NTERA-2	560.5	Cancer	Testis	No
LAPC4	631.2	Cancer	Prostate	No
ZR-75-1	673.1	Cancer	Breast	No
CHLA-99	813.7	Cancer	Ewing sarcoma	No
CHLA-25	907.5	Cancer	Primitive Neuro-Ectodermal Tumors (PNET)	No
Caov-3	966.4	Cancer	Ovary	No
MEG-01	1425	Cancer	Esophagus	No
BEAS-2B	1769	Normal	Lung	No
COLO205	1776	Cancer	Colon	No
MDA-MB-231	1856	Cancer	Breast	No
MDA-MB-436	2136	Cancer	Breast	No
5637	2168	Cancer	Bladder	No
H211	2200	Cancer	Lung	No
SAOS-2	2228	Cancer	Bone	No
HCC1143	2600	Cancer	Breast	No
HCC1146	3232	Cancer	Breast	No
TC-106	3295	Cancer	Ewing sarcoma	No
TC-138	3397	Cancer	Ewing sarcoma	No
SW626	3950	Cancer	Stomach	No
HeLa	4336	Cancer	Cervical	No
HCC1187	5183	Cancer	Breast	No
MDA-MB-415	5697	Cancer	Breast	No
957/hTERT	5942	Normal	Prostate	No
COG-N-557	7156	Cancer	Neuroblastoma	No
SNU1079	8446	Cancer	Liver/Bile duct	No
SNU387	8537	Cancer	Liver/Bile duct	No
BJ	8874	Normal	Skin	No
HK2	9840	Normal	Kidney	No
PC3	11680	Cancer	Prostate	No
RPB1293	11913	Cancer	Liver/Bile duct	No
H69	13753	Cancer	Lung	No
RWPE1	13807	Normal	Prostate	No
A673	21900	Cancer	Ewing sarcoma	No
TE6	22072	Cancer	Esophagus	No
SK-N-MC	24696	Cancer	Ewing sarcoma	No
HEK293FT	31102	Normal	Kidney	No
SCaBER	33131	Cancer	Bladder	No
UM-UC3	36186	Cancer	Bladder	No
PrECs	37608	Normal	Prostate	No
OC-8	38337	Cancer	Ovary	No
HCC1428	38766	Cancer	Breast	No
RPB1292	39080	Cancer	Liver/Bile duct	No
SNU16	42702	Cancer	Stomach	No
SNU423	47579	Cancer	Liver/Bile duct	No
HEPG2	52168	Cancer	Liver/Bile duct	No
PNT2	57996	Normal	Prostate	No
KATO III	59571	Cancer	Stomach	No
SK-OV-3	62327	Cancer	Ovary	No
PLC/PRF/5	68569	Cancer	Liver/Bile duct	No
COG-N-529	72257	Cancer	Neuroblastoma	No
MCF7	77479	Cancer	Breast	No
RPMI8226	83089.5	Cancer	Lymphoid	No
K562	86631	Cancer	Myeloid	No
DU145	93345	Cancer	Prostate	No
786-O	97532	Cancer	Kidney	No
AGS	98345	Cancer	Stomach	No
SNU840	104019	Cancer	Ovary	No
MCF10A	107036	Normal	Breast	No
RWPE2-W99	121661	Normal	Prostate	No
HT115	134497	Cancer	Colon	No
CADO-ES-1	144497	Cancer	Ewing sarcoma	No
SNU-5	178969	Cancer	Stomach	No
DAN-G	185156	Cancer	Pancreas	No
SK-HEP-1	199830	Cancer	Liver/Bile duct	No
LHSAR	201625	Normal	Prostate	No
SK-MEL-5	219126	Cancer	Melanoma	No
WPMY1	226137	Normal	Prostate	No
ACHN	307547	Cancer	Kidney	No
U2OS	375673	Cancer	Bone	No
TC-71	400363	Cancer	Ewing sarcoma	No
H716	558132	Cancer	Colon	No
LAMA87	Undetermined	Cancer	Myeloid	No
A549	Undetermined	Cancer	Lung	No
